# Genome-scale requirements for dynein-based trafficking revealed by a high-content arrayed CRISPR screen

**DOI:** 10.1101/2023.03.01.530592

**Authors:** Chun Hao Wong, Steven W. Wingett, Chen Qian, J. Matthew Taliaferro, Douglas Ross-Thriepland, Simon L. Bullock

## Abstract

The cytoplasmic dynein-1 (dynein) motor plays a key role in cellular organisation by transporting a wide variety of cellular constituents towards the minus ends of microtubules. However, relatively little is known about how the biosynthesis, assembly and functional diversity of the motor is orchestrated. To address this issue, we have conducted an arrayed CRISPR loss-of-function screen in human cells using the distribution of dynein-tethered peroxisomes and early endosomes as readouts. From a guide RNA library targeting 18,253 genes, 195 validated hits were recovered and parsed into those impacting multiple dynein cargoes and those whose effects are restricted to a subset of cargoes. Clustering of high-dimensional phenotypic fingerprints generated from multiplexed images revealed co-functional genes involved in many cellular processes, including several candidate novel regulators of core dynein functions. Mechanistic analysis of one of these proteins, the RNA-binding protein SUGP1, provides evidence that it promotes cargo trafficking by sustaining functional expression of the dynein activator LIS1. Our dataset represents a rich source of new hypotheses for investigating microtubule-based transport, as well as several other aspects of cellular organisation that were captured by our high-content imaging.
