## Supplementary table 3 for "Genome-scale requirements for dynein-based trafficking revealed by a high-content arrayed CRISPR screen"

### Sheet: Primary screen - known factors
Category	Gene	Total number of GFP BICD2N FRB spots normL	Total number of PTS RFP FKBP spots normL	Number of GFP BICD2N FRB ring spots normL	Number of PTS RFP FKBP ring spots normL	Number of GFP RFP spots perinuclear ring normL	Number of GFP RFP spots intemediate ring normL	Number of GFP RFP spots outer ring normL	Number of GFP RFP spots normL	EEA1 localisation ratio normL	EEA1 morphology normL
Dynein	DYNC1H1	Close to cutoff	Yes		Yes	Yes	Yes		Yes	Yes	Yes
Dynein	DYNC1I1
Dynein	DYNC1I2	Yes				Yes			Yes	Yes	Yes
Dynein	DYNC1LI1								Yes
Dynein	DYNC1LI2
Dynein	DYNLL1		Yes		Yes	Yes	Yes	Yes	Yes
Dynein	DYNLL2
Dynein	DYNLRB1	Close to cutoff	Yes		Yes	Yes	Yes	Yes	Yes	Yes	Yes
Dynein	DYNLRB2
Dynein	DYNLT1
Dynein	DYNLT3
Dynactin	ACTR1A								Yes	Yes
Dynactin	ACTR10								Yes		Yes
Dynactin	CAPZA1
Dynactin	CAPZA2
Dynactin	CAPZA3
Dynactin	CAPZB										Yes
Dynactin	DCTN1
Dynactin	DCTN2
Dynactin	DCTN3
Dynactin	DCTN4
Dynactin	DCTN5				Yes				Yes		Yes
Dynactin	DCTN6								Yes
Cofactors	LIS1	Yes	Yes	Yes	Yes	Yes	Yes	Yes	Yes	Yes	Yes
Cofactors	BICD2	Yes	Yes	Yes	Yes		Yes	Yes	Yes
FHF	AKTIP									Yes	Yes
FHF	FAM160A1
FHF	FAM160A2									Yes	Close to cutoff
FHF	FAM160B1
FHF	FAM160B2
FHF	HOOK1
FHF	HOOK2
FHF	HOOK3									Yes	Yes
Alternative LIS1 partner	PAFAH1B2									Yes	Yes
