## Supplementary table 4 for "Genome-scale requirements for dynein-based trafficking revealed by a high-content arrayed CRISPR screen"

### Sheet: Primary screen shortlist
Gene	Set
ABCF3	Peroxisomes
ACSBG1	Peroxisomes
AKR7A3	Peroxisomes
ALDH1A3	Peroxisomes
ALDH1B1	Peroxisomes
ALOX12	Peroxisomes
ALOX12B	Peroxisomes
ALOX5	Peroxisomes
AMD1	Peroxisomes
APRT	Peroxisomes
ARHGAP30	Peroxisomes
ASAH2	Peroxisomes
ASF1B	Peroxisomes
ATP13A3	Peroxisomes
ATP5A1	Peroxisomes
ATP6V1B1	Peroxisomes
AURKA	Peroxisomes
BEST4	Peroxisomes
BICD2	Peroxisomes
BORA	Peroxisomes
BRCA1	Peroxisomes
BRF2	Peroxisomes
BTD	Peroxisomes
BTF3	Peroxisomes
BTG2	Peroxisomes
BUB1	Peroxisomes
C14orf178	Peroxisomes
C16orf54	Peroxisomes
C9orf172	Peroxisomes
CA3	Peroxisomes
CCDC25	Peroxisomes
CCDC96	Peroxisomes
CCNB1	Peroxisomes
CCNK	Peroxisomes
CCT4	Peroxisomes
CCT8	Peroxisomes
CD36	Peroxisomes
CDC5L	Peroxisomes
CDC73	Peroxisomes
CDH23	Peroxisomes
CDK12	Peroxisomes
CEACAM5	Peroxisomes
CELF1	Peroxisomes
CHAF1B	Peroxisomes
CHD4	Peroxisomes
CHMP4B	Peroxisomes
CLEC1A	Peroxisomes
CLSPN	Peroxisomes
COPA	Peroxisomes
COX4I2	Peroxisomes
CSF3R	Peroxisomes
CYCS	Peroxisomes
CYP2C9	Peroxisomes
CYP51A1	Peroxisomes
DCTN6	Peroxisomes
DDX10	Peroxisomes
DDX23	Peroxisomes
DDX24	Peroxisomes
DDX50	Peroxisomes
DDX55	Peroxisomes
DDX56	Peroxisomes
DDX59	Peroxisomes
DHX15	Peroxisomes
DHX8	Peroxisomes
DPF3	Peroxisomes
DST	Peroxisomes
DYNC1LI1	Peroxisomes
DYNLL1	Peroxisomes
EFTUD2	Peroxisomes
EIF2B3	Peroxisomes
EIF2S1	Peroxisomes
EIF3D	Peroxisomes
EIF4B	Peroxisomes
EIF4H	Peroxisomes
ENPP2	Peroxisomes
EXOSC3	Peroxisomes
F11R	Peroxisomes
F2	Peroxisomes
FAM32A	Peroxisomes
FAM86B2	Peroxisomes
FAM96B	Peroxisomes
FDPS	Peroxisomes
FHIT	Peroxisomes
FKBP8	Peroxisomes
FLVCR1	Peroxisomes
FOXD1	Peroxisomes
FRG1	Peroxisomes
GALNT3	Peroxisomes
GAPDH	Peroxisomes
GARS	Peroxisomes
GATM	Peroxisomes
GDF5	Peroxisomes
GLIPR2	Peroxisomes
GLTSCR2	Peroxisomes
GNL2	Peroxisomes
GOLGA6L4	Peroxisomes
GOLGA7B	Peroxisomes
GOLGA8K	Peroxisomes
GON4L	Peroxisomes
GPI	Peroxisomes
GRB2	Peroxisomes
GSTA1	Peroxisomes
GYPA	Peroxisomes
HBB	Peroxisomes
HERPUD2	Peroxisomes
HINFP	Peroxisomes
HINT1	Peroxisomes
HIST1H2AB	Peroxisomes
HIST1H2AJ	Peroxisomes
HIST1H2BG	Peroxisomes
HIST1H2BI	Peroxisomes
HIST1H2BL	Peroxisomes
HIST1H2BN	Peroxisomes
HIST1H3E	Peroxisomes
HIST2H2AC	Peroxisomes
HNRNPC	Peroxisomes
HNRNPCL1	Peroxisomes
HNRNPL	Peroxisomes
HSD17B4	Peroxisomes
IGF2BP2	Peroxisomes
IK	Peroxisomes
IL17RA	Peroxisomes
IL22RA1	Peroxisomes
IL23A	Peroxisomes
INMT	Peroxisomes
INTS2	Peroxisomes
ITPRIP	Peroxisomes
KDM1A	Peroxisomes
KLRG1	Peroxisomes
KMT5A	Peroxisomes
KRT18	Peroxisomes
KRT71	Peroxisomes
KRTAP10-11	Peroxisomes
KYAT1	Peroxisomes
LGALS9C	Peroxisomes
LIN52	Peroxisomes
LIN54	Peroxisomes
LIX1L	Peroxisomes
MAD2L1	Peroxisomes
MAPRE1	Peroxisomes
MAT2A	Peroxisomes
MED20	Peroxisomes
MEF2D	Peroxisomes
MFAP1	Peroxisomes
MIP	Peroxisomes
MOCS3	Peroxisomes
MR1	Peroxisomes
MRC1	Peroxisomes
MRGPRX3	Peroxisomes
MT1A	Peroxisomes
MTBP	Peroxisomes
MUTYH	Peroxisomes
MYBPC2	Peroxisomes
MYH1	Peroxisomes
NANOG	Peroxisomes
NBAS	Peroxisomes
NBPF1	Peroxisomes
NBPF14	Peroxisomes
NBPF8	Peroxisomes
NBPF9	Peroxisomes
NDUFS1	Peroxisomes
NSMF	Peroxisomes
NUP210L	Peroxisomes
NUP54	Peroxisomes
NUPR2	Peroxisomes
NUTF2	Peroxisomes
ODC1	Peroxisomes
OR10C1	Peroxisomes
OR52E8	Peroxisomes
OR5T1	Peroxisomes
ORC1	Peroxisomes
OSCP1	Peroxisomes
PAFAH1B1	Peroxisomes
PAM16	Peroxisomes
PCMT1	Peroxisomes
PCNA	Peroxisomes
PEX1	Peroxisomes
PEX6	Peroxisomes
PGM5	Peroxisomes
PLCXD2	Peroxisomes
POLA1	Peroxisomes
POLA2	Peroxisomes
POLE	Peroxisomes
POLR2B	Peroxisomes
POLR2D	Peroxisomes
POLR2H	Peroxisomes
POLR2I	Peroxisomes
POTEC	Peroxisomes
POTEE	Peroxisomes
PPAN	Peroxisomes
PPIA	Peroxisomes
PRIM2	Peroxisomes
PROM2	Peroxisomes
PRPF18	Peroxisomes
PRPF38A	Peroxisomes
PRPF8	Peroxisomes
PRSS3	Peroxisomes
PRTFDC1	Peroxisomes
PSMA1	Peroxisomes
PSMA3	Peroxisomes
PSMA4	Peroxisomes
PSMA5	Peroxisomes
PSMA6	Peroxisomes
PSMB1	Peroxisomes
PSMB2	Peroxisomes
PSMB4	Peroxisomes
PSMB5	Peroxisomes
PSMB6	Peroxisomes
PSMC1	Peroxisomes
PSMC5	Peroxisomes
PSMC6	Peroxisomes
PSMD13	Peroxisomes
PSMD14	Peroxisomes
PSMD2	Peroxisomes
PSMD4	Peroxisomes
PSMD6	Peroxisomes
PSMD7	Peroxisomes
PTTG1	Peroxisomes
RAC2	Peroxisomes
RAD21	Peroxisomes
RANBP2	Peroxisomes
RAP1A	Peroxisomes
RBM19	Peroxisomes
RBM48	Peroxisomes
RBM8A	Peroxisomes
RCC2	Peroxisomes
REV3L	Peroxisomes
RHOC	Peroxisomes
RNF103-CHMP3	Peroxisomes
RNF183	Peroxisomes
RPA1	Peroxisomes
RPA2	Peroxisomes
RPL13	Peroxisomes
RPL14	Peroxisomes
RPL17	Peroxisomes
RPL19	Peroxisomes
RPL23A	Peroxisomes
RPL27	Peroxisomes
RPL27A	Peroxisomes
RPL30	Peroxisomes
RPL37A	Peroxisomes
RPL38	Peroxisomes
RPL4	Peroxisomes
RPL7	Peroxisomes
RPLP0	Peroxisomes
RPS24	Peroxisomes
RRN3	Peroxisomes
RSPO1	Peroxisomes
RTF1	Peroxisomes
SART1	Peroxisomes
SASS6	Peroxisomes
SDAD1	Peroxisomes
SF3A3	Peroxisomes
SFPQ	Peroxisomes
SLBP	Peroxisomes
SLC15A2	Peroxisomes
SLC29A1	Peroxisomes
SLC36A2	Peroxisomes
SLC38A6	Peroxisomes
SLC39A7	Peroxisomes
SLC46A2	Peroxisomes
SLC6A13	Peroxisomes
SLC6A20	Peroxisomes
SLFNL1	Peroxisomes
SMU1	Peroxisomes
SNRNP200	Peroxisomes
SNRPA1	Peroxisomes
SNRPD2	Peroxisomes
SNRPD3	Peroxisomes
SNRPF	Peroxisomes
SNW1	Peroxisomes
SPCS2	Peroxisomes
SPDYE1	Peroxisomes
SRD5A3	Peroxisomes
SRRM2	Peroxisomes
SRRT	Peroxisomes
SRSF3	Peroxisomes
SSBP3	Peroxisomes
SSX5	Peroxisomes
ST6GALNAC1	Peroxisomes
SUGP1	Peroxisomes
SULT1C3	Peroxisomes
SUMO4	Peroxisomes
SYF2	Peroxisomes
TAS1R2	Peroxisomes
TCP1	Peroxisomes
TFDP1	Peroxisomes
TIPIN	Peroxisomes
TMEM91	Peroxisomes
TRAIP	Peroxisomes
TRIM50	Peroxisomes
TRRAP	Peroxisomes
TTK	Peroxisomes
TUBA1B	Peroxisomes
TUBA3E	Peroxisomes
TUBA8	Peroxisomes
TUBB3	Peroxisomes
TUBB6	Peroxisomes
TUBGCP4	Peroxisomes
UBE2D3	Peroxisomes
UGT3A1	Peroxisomes
UVRAG	Peroxisomes
VPRBP	Peroxisomes
WBSCR17	Peroxisomes
WDR43	Peroxisomes
WDR75	Peroxisomes
WIZ	Peroxisomes
WRNIP1	Peroxisomes
XPO1	Peroxisomes
ZKSCAN3	Peroxisomes
ZNF222	Peroxisomes
ZNF234	Peroxisomes
ZNF253	Peroxisomes
ZNF286A	Peroxisomes
ZNF286B	Peroxisomes
ZNF32	Peroxisomes
ZNF329	Peroxisomes
ZNF582	Peroxisomes
ZNF607	Peroxisomes
ZNF681	Peroxisomes
ZNF735	Peroxisomes
ZNF880	Peroxisomes
ACE	Endosomes
ADAP1	Endosomes
AKAP5	Endosomes
AKAP9	Endosomes
AKTIP	Endosomes
ANGPTL7	Endosomes
BCAM	Endosomes
CAPZB	Endosomes
CD79A	Endosomes
CLDN16	Endosomes
CST7	Endosomes
DHPS	Endosomes
DPYS	Endosomes
FAM160A2	Endosomes
FAM183A	Endosomes
FLCN	Endosomes
GFER	Endosomes
GMIP	Endosomes
GOT1L1	Endosomes
GP6	Endosomes
HOOK3	Endosomes
HTR1D	Endosomes
IQGAP2	Endosomes
IQSEC3	Endosomes
KLC3	Endosomes
KMT2E	Endosomes
LMBR1L	Endosomes
NLGN2	Endosomes
NRF1	Endosomes
PAFAH1B2	Endosomes
PHACTR1	Endosomes
PIN4	Endosomes
PLB1	Endosomes
PON3	Endosomes
RUVBL1	Endosomes
RUVBL2	Endosomes
SCAMP3	Endosomes
SLC2A6	Endosomes
SLC6A19	Endosomes
TACR1	Endosomes
TCEB1	Endosomes
TMED1	Endosomes
TMED2	Endosomes
TNFSF10	Endosomes
TTL	Endosomes
ZNF720	Endosomes
ACTR10	Both
ACTR1A	Both
APOA4	Both
DCTN5	Both
DYNC1H1	Both
DYNC1I2	Both
DYNLRB1	Both
EIF2B4	Both
NOP58	Both
