## Supplementary table 5 for "Genome-scale requirements for dynein-based trafficking revealed by a high-content arrayed CRISPR screen"

### Sheet: Pex ratio, EEA1 ratio, TGN46 ra
K means cluster	Gene ID	PEX ratio	EEA1 ratio	TGN46 ratio
1	ADAP1_11033	-0.13	0.2	-0.53
1	AKAP9_10142	-0.41	1.07	-0.61
1	ATP13A3_79572	-1.54	-0.28	0.46
1	BCAM_4059	-0.9	1.63	-0.81
1	CLEC1A_51267	-0.8	-0.43	0.27
1	CST7_8530	-0.25	2.38	1.55
1	DDX10_1662	0.06	1.11	-0.09
1	EIF4H_7458	-0.82	2.52	-0.92
1	ENPP2_5168	-0.01	0.8	0.24
1	F11R_50848	0.41	-0.11	0
1	GP6_51206	-0.66	0.99	-0.38
1	GPI_2821	-1.08	0.29	0.33
1	GYPA_2993	-0.61	1.19	-0.48
1	IL17RA_23765	-0.01	1.52	-0.24
1	IL22RA1_58985	-1.73	-0.05	-0.26
1	INMT_11185	-0.84	1.17	0.15
1	KMT2E_55904	-0.57	1.15	0.72
1	KYAT1_883	0.6	0.99	0.45
1	MIP_4284	-1.59	1.58	-0.59
1	MOCS3_27304	-0.22	-0.37	0.47
1	MRGPRX3_117195	-0.06	0.13	0.74
1	NDUFS1_4719	0.49	0.65	-0.24
1	NRF1_4899	-1.45	0.23	1.2
1	NTC_1	-0.11	-0.15	0.36
1	NTC_2	0.02	-0.08	0.77
1	NTC_3	-0.55	0.32	0.4
1	NTC_4	-0.56	0.52	0.58
1	NUTF2_10204	-0.7	0.28	0.16
1	PON3_5446	0.13	1.22	-0.79
1	PROM2_150696	-0.83	0.42	-0.14
1	PRTFDC1_56952	-0.93	0.63	0.59
1	PSMD13_5719	-0.4	0.31	2.18
1	REV3L_5980	-2.31	-0.25	0.57
1	SLC29A1_2030	-0.86	0.99	0.54
1	SLC36A2_153201	-1.01	-0.1	0.14
1	SLC46A2_57864	-0.1	0.59	0.47
1	SLC6A13_6540	-0.11	0.78	0.41
1	SLC6A20_54716	0.26	0.96	0.41
1	SRD5A3_79644	-1.09	0.6	-0.57
1	SULT1C3_442038	-0.25	1.31	-1.37
1	TMED2_10959	-1.9	0.75	0.62
1	TMEM91_641649	0.08	2.12	-1.11
2	ACE_1636	-0.68	-0.17	-1.14
2	ACSBG1_23205	0.41	-0.04	-1.87
2	AKAP5_9495	-1.16	0.37	-0.83
2	ALDH1A3_220	-1.06	-1.19	-1.46
2	BICD2_23299	-1.09	0.24	-1
2	C9orf172_389813	-0.88	-1.21	-2.05
2	CA3_761	0.39	0.26	-1.99
2	CCT4_10575	-1.62	-0.25	-1.56
2	CD36_948	-0.2	0.62	-1.05
2	CD79A_973	-0.9	0.26	-2.51
2	CLDN16_10686	0.08	-0.5	-2.35
2	CYP2C9_1559	-0.15	0.18	-1.34
2	CYP51A1_1595	-0.58	-0.56	-1.59
2	DDX50_79009	-1.31	-1.11	-1.61
2	DDX55_57696	-0.87	-0.19	-0.77
2	DDX59_83479	-1.67	-0.59	-0.39
2	DPYS_1807	-0.44	-0.41	-0.98
2	DST_667	-1.3	-1.08	-0.7
2	EXOSC3_51010	-0.26	0.04	-1.75
2	FAM183A_440585	-1.04	-0.08	-2.18
2	FAM96B_51647	0.72	-0.95	-0.62
2	FHIT_2272	0.35	-0.98	-0.55
2	GALNT3_2591	-0.41	-0.72	-1.26
2	GATM_2628	0.27	-0.87	-0.15
2	GDF5_8200	-1.39	-0.74	0.02
2	GFER_2671	0.13	0.07	-1.24
2	GLIPR2_152007	-0.45	-0.22	-1.01
2	GMIP_51291	-0.21	-0.79	-1.45
2	GOT1L1_137362	-0.57	-0.96	-2.09
2	GRB2_2885	-1.41	-0.61	-1.2
2	HBB_3043	0.39	-1.3	-0.13
2	HSD17B4_3295	0.04	0.23	-1.32
2	HTR1D_3352	-1.15	0.53	-0.99
2	IQGAP2_10788	0.29	-0.39	-1.43
2	IQSEC3_440073	-0.96	-0.14	-0.9
2	KDM1A_23028	-1.57	-0.98	-1.84
2	KLC3_147700	-0.06	0.74	-1.22
2	LMBR1L_55716	0.25	-0.15	-1.41
2	MYBPC2_4606	-0.53	0.61	-0.94
2	MYH1_4619	-1.6	-1.58	-0.72
2	NLGN2_57555	0.13	-0.29	-1.15
2	NOP58_51602	-0.41	0.91	-2.69
2	NUP210L_91181	-0.29	0.08	-1.78
2	NUPR2_389493	-1	-0.11	-2.1
2	PGM5_5239	0.74	-0.6	-2.1
2	PHACTR1_221692	-0.72	-0.75	-0.34
2	PIN4_5303	-0.44	0.8	-2.51
2	PLB1_151056	-1.12	0.77	-1.4
2	PPIB_5479	-0.91	-0.72	-1.06
2	PRSS3_5646	-1.66	-0.95	-1.31
2	RAP1A_5906	-1.23	-1.83	-1.24
2	SCAMP3_10067	-0.37	-0.41	-2.32
2	SLC15A2_6565	-1.03	-0.51	-1.22
2	SLC2A6_11182	-0.25	-0.22	-1.69
2	SLC39A7_7922	-1.4	-1.33	-0.57
2	SLC6A19_340024	-0.77	-0.55	-1.02
2	TACR1_6869	-1.12	-0.38	-1.86
2	TMED1_11018	-1.09	-0.07	-0.85
2	TNFSF10_8743	0.09	-0.49	-0.64
2	TRIM50_135892	-1.06	-1.32	-2
2	TTL_150465	0.2	-0.24	-1.77
2	TUBGCP4_27229	-0.95	-0.32	-0.7
2	WBSCR17_64409	0.28	0.1	-1.21
2	WDR75_84128	-0.51	-0.43	-1.89
3	ALOX12B_242	-1.99	-1.27	-1.43
3	ALOX5_240	-3.19	-0.46	-2.21
3	ASAH2_56624	-2.14	-0.77	-0.7
3	ATP6V1B1_525	-3.83	-0.91	-1.09
3	BRCA1_672	-3.01	-0.28	-0.6
3	CEACAM5_1048	-3.87	0.86	-1.46
3	DDX23_9416	-2.68	-2.12	-1.02
3	DHPS_1725	-2.08	-0.64	-0.89
3	DYNC1LI1_51143	-3.5	-1.42	-0.62
3	FLVCR1_28982	-2.58	-0.68	-1.31
3	HNRNPL_3191	-3.15	-1.81	-2.18
3	IGF2BP2_10644	-2.51	-0.17	-1.5
3	KRT71_112802	-2.79	-1.29	-2.39
3	MRC1_4360	-2.4	-0.29	-1.6
3	NBAS_51594	-2.68	1.06	-2.31
3	PEX1_5189	-2.53	-0.06	-0.66
3	PEX6_5190	-2.12	0.22	-1.17
3	POLA2_23649	-3.66	-1.29	-1.32
3	PRIM2_5558	-4.54	-1.3	-0.83
3	RAC2_5880	-2.06	-0.19	-1.32
3	SASS6_163786	-3.65	-1.84	-1.77
3	TCEB1_6921	-3.09	-0.61	-1.56
3	WDR43_23160	-2.72	0.16	-2.24
3	ZNF222_7673	-3.1	-0.87	-1.74
4	AKTIP_64400	0.48	-6.12	-0.51
4	FAM160A2_84067	-0.49	-4.15	-1.56
4	HOOK3_84376	0.17	-6.01	-2.39
4	UVRAG_7405	0.13	-4.47	-3.38
5	PAFAH1B2_5049	1.8	6.96	-0.19
6	EIF2S1_1965	-1.68	0.86	-4.72
6	EIF3D_8664	-3.04	0.47	-5.03
6	EIF4B_1975	-1.43	0.86	-3.28
6	GLTSCR2_29997	-0.52	1.49	-4.86
6	NUP54_53371	-2.8	-0.26	-3.27
6	ODC1_4953	-1.31	-0.63	-4.37
6	PPAN_56342	-1.95	0.15	-4.49
6	PSMD4_5710	-1.67	0.4	-3.23
6	ZNF720_124411	-2.47	-0.51	-4.42
7	ABCF3_55324	-1.2	-2.48	-2.04
7	ALOX12_239	-1.39	-3.21	-4.43
7	BEST4_266675	-2.06	-1.44	-3.9
7	CCNB1_891	-2.25	-1.9	-3.54
7	CCT8_10694	-0.16	-1.81	-3.26
7	CDK12_51755	-1.6	-3	-4.05
7	CHD4_1108	-2.37	-2.5	-2.9
7	DHX15_1665	-0.3	-1.41	-3.4
7	EIF2B3_8891	-0.41	-1.79	-2.91
7	EIF2B4_8890	-1.69	-1.43	-4.84
7	FDPS_2224	-1.19	-1.42	-2.73
7	FRG1_2483	-2.71	-2.26	-3.11
7	GARS_2617	-2.03	-2.18	-2.48
7	GOLGA7B_401647	-1.92	-1.01	-2.42
7	GSTA1_2938	-1.37	-1.48	-1.9
7	HINT1_3094	-2.32	-1.42	-2.47
7	HIST1H3E_8353	-1.95	-2.32	-2.91
7	INTS2_57508	0.68	-1.57	-4.08
7	MAD2L1_4085	-2.17	-2.36	-3.52
7	MAPRE1_22919	-1.21	-2.02	-2.11
7	MED20_9477	-1.22	-2.57	-3.74
7	MR1_3140	-2.46	-2.67	-4.06
7	PAM16_51025	-2.42	-1.97	-3.56
7	PCMT1_5110	-1.54	-1.47	-2.48
7	PLCXD2_257068	-1.48	-1.48	-2.49
7	PPIA_5478	-1.68	-1.44	-2.67
7	PRPF18_8559	-1.46	-1.73	-4.39
7	PTTG1_9232	-1.04	-1.92	-2.48
7	RANBP2_5903	-1.65	-2.45	-4.39
7	RUVBL2_10856	-0.88	-1.7	-3.13
7	SDAD1_55153	-2.26	-1.64	-3.31
7	SLC38A6_145389	-1.22	-1.82	-1.79
7	SRRT_51593	-1.29	-1.41	-2.77
7	SSX5_6758	-0.86	-1.02	-2.72
7	SUMO4_387082	-1.59	-1.26	-3.54
7	TAS1R2_80834	-2.19	-0.95	-3.04
7	TCP1_6950	-1.91	-1.74	-2.39
7	ZNF681_148213	-2.33	-1.48	-3.77
8	AMD1_262	-3.09	-1.99	-5.47
8	DDX24_57062	-2.71	-1.25	-6.27
8	DDX56_54606	-2.02	-2.09	-7.22
8	GNL2_29889	-1.54	-0.46	-6.32
8	IK_3550	-5.55	-0.09	-9.93
8	MEF2D_4209	-1.95	-2.8	-6
8	NBPF8_728841	-2.89	-2.57	-4.84
8	PSMB5_5693	-2.06	-3.06	-5.69
8	PSMD2_5708	-1.99	-3.79	-5.29
8	PSMD6_9861	-2.92	-3.85	-7.12
8	PSMD7_5713	-2.42	-4.09	-6.43
8	RAD21_5885	-2.34	-3.58	-5.85
8	RPL38_6169	-3.48	-1.17	-8.73
8	RPLP0_6175	-2.14	-2.24	-8.64
8	RRN3_54700	-2.17	-3.64	-7.63
8	SNRPD2_6633	-2.05	-2.72	-4.9
8	SNRPD3_6634	-3.57	-1.43	-6.97
8	SNRPF_6636	-3.77	-2.66	-6.23
8	TTK_7272	-2.44	-2.5	-6.37
8	UBE2D3_7323	-1.11	-0.94	-5.91
9	ALDH1B1_219	-3.53	-1.79	-2.88
9	ANGPTL7_10218	-2.66	-1.39	-4.27
9	ATP5A1_498	-2.99	-0.72	-2.83
9	BORA_79866	-5.08	-0.84	-2.62
9	BTF3_689	-3.93	-1.68	-2.54
9	CDH23_64072	-3.4	-1.9	-2.52
9	CELF1_10658	-3.93	-1.63	-3.82
9	CHAF1B_8208	-4.77	-2.17	-3.95
9	GAPDH_2597	-4.37	-1.63	-4.05
9	HNRNPC_3183	-4.66	0.98	-4.52
9	HNRNPCL1_343069	-4.74	0.77	-4.8
9	IL23A_51561	-3	-2.05	-3.4
9	KRTAP10-11_386678	-3.45	-0.92	-2.47
9	MT1A_4489	-3.91	-0.99	-2.5
9	MUTYH_4595	-3.8	-0.81	-3.02
9	OR10C1_442194	-3.72	-1.25	-4.69
9	RBM19_9904	-3.4	-1.45	-3.85
9	RCC2_55920	-3.26	-1.75	-2.44
9	RTF1_23168	-4	-0.92	-3.82
9	SFPQ_6421	-4.66	-1.74	-3.19
9	SPDYE1_285955	-3.5	-1.63	-3.36
9	SRRM2_23524	-4.44	-1.13	-2.77
9	ST6GALNAC1_55808	-3.1	-1.45	-3.37
9	SYF2_25949	-3.5	-1.77	-3.21
9	TUBB6_84617	-3.02	-2.21	-3.12
9	ZNF253_56242	-3.46	-2.12	-3.17
9	ZNF32_7580	-4.34	-1.61	-4.29
9	ZNF582_147948	-4.92	-1.02	-3.79
9	ZNF735_730291	-3.68	-2.24	-4.15
10	C16orf54_283897	-5.58	-3.43	-5.01
10	DYNLL1_8655	-5.97	-4.17	-4.87
10	FAM32A_26017	-4.9	-2.8	-5.03
10	FAM86B2_653333	-6.35	-2.44	-4.46
10	LGALS9C_654346	-5.01	-3.61	-5.45
10	NBPF1_55672	-4.71	-2.47	-4.39
10	ORC1_4998	-6.57	-2.67	-3.21
10	PRPF38A_84950	-6.71	-3.7	-5.53
10	RNF183_138065	-5.71	-2.04	-5.69
10	SUGP1_57794	-6.29	-2.48	-4.68
10	TRRAP_8295	-6.29	-3.02	-3.82
10	TUBA8_51807	-6.39	-4.71	-4.82
10	VPRBP_9730	-5.06	-2.42	-5.25
10	WRNIP1_56897	-4.62	-3.1	-6.09
10	XPO1_7514	-7.53	-1.52	-5.91
10	ZNF329_79673	-4.64	-1.32	-5.69
11	DHX8_1659	-0.75	-4.12	-7.85
11	FLCN_201163	-1.04	-4.98	-4.86
11	POLR2B_5431	0.91	-2.54	-7.87
11	POLR2D_5433	0.38	-3.35	-9.39
11	POLR2H_5437	1.78	-2.47	-7.56
11	POLR2I_5438	0.23	-2.41	-8.58
11	PSMC1_5700	-1.34	-4.75	-6.41
11	PSMC5_5705	-0.7	-4.54	-6.05
11	PSMC6_5706	-1.04	-5.09	-6.63
11	RPL27A_6157	-0.14	-2.69	-9.6
11	SF3A3_10946	1.12	-4.07	-8.95
11	SNRPA1_6627	0.95	-3.14	-5.86
12	CHMP4B_128866	-2.87	-4.23	-10.71
12	GON4L_54856	-3.5	-4.69	-8.25
12	RPL13_6137	-2.14	-4.26	-11.28
12	RPL14_9045	-2.48	-3.4	-9.17
12	RPL17_6139	-2.81	-5.2	-11.71
12	RPL19_6143	-2.8	-3.55	-10.98
12	RPL23A_6147	-3.29	-6.46	-11.51
12	RPL27_6155	-1.85	-3.67	-11.3
12	RPL30_6156	-3.67	-5.73	-11.44
12	RPL37A_6168	-3.18	-4.83	-10.75
12	RPL4_6124	-3.09	-6.84	-11.84
12	RPL7_6129	-1.8	-3.74	-11.02
12	RPS24_6229	-4.06	-5.04	-8.74
13	ACTR10_55860	-4.13	-3.82	-3.57
13	ACTR1A_10121	-3.26	-3.25	-2.89
13	AKR7A3_22977	-3.28	-3.09	-2.74
13	BRF2_55290	-4.24	-3.4	-2.35
13	BTD_686	-4.82	-2.5	-3.24
13	CAPZB_832	-2.61	-4.97	-4
13	CCNK_8812	-4.05	-2.74	-2.81
13	CDC5L_988	-4.5	-2.95	-3.81
13	CSF3R_1441	-3.11	-2.43	-4.03
13	DCTN5_84516	-5.13	-4.45	-4.29
13	DCTN6_10671	-4.28	-3.52	-2.19
13	EFTUD2_9343	-4.59	-3.53	-3.08
13	F2_2147	-3.26	-2.47	-2.78
13	POLE_5426	-3.74	-2.93	-2.97
13	RBM48_84060	-4.08	-2.85	-4.84
13	RUVBL1_8607	-3.32	-3.14	-5.05
13	SART1_9092	-5.19	-4.68	-4.12
13	SNRNP200_23020	-2.94	-5.21	-5.12
13	TUBB3_10381	-4.16	-3.34	-3.08
13	WIZ_58525	-4.33	-2.71	-3.21
14	ASF1B_55723	-5.75	-5.3	-8.93
14	DYNC1H1_1778	-6.49	-6.07	-6.08
14	DYNC1I2_1781	-6.59	-5.92	-6.15
14	DYNLRB1_83658	-6.95	-5.71	-4.95
14	HIST1H2BG_8339	-4.74	-8.87	-10.14
14	HIST1H2BN_8341	-5.89	-6.77	-8.85
14	MAT2A_4144	-5.57	-3.94	-8.24
14	PAFAH1B1_5048	-8.75	-7.72	-7.86
14	PSMD14_10213	-4.52	-5.13	-7.25
