## Supplementary table 6 for "Genome-scale requirements for dynein-based trafficking revealed by a high-content arrayed CRISPR screen"

### Sheet: Tubulin analysis
Well Type	Gene	αTub morphology	0 γTub puncta	1 γTub puncta	2 γTub puncta	3 γTub puncta
Neutral Control	NTC	0	0	0	0	0
Blank Control	NTC + Noc	-32.69	8.085	-5.5212	0.3463	3.1451
Inhibitor Control	LIS1	-3.76	11.4037	-6.6492	1.3354	2.994
Editing Control	PLK1	-4.25	-0.829	-12.869	-0.3595	25.0019
Library	ABCF3_55324	-0.51	-0.4284	-0.621	0.267	1.2698
Library	ACE_1636	-0.87	-1.2374	-0.3626	0.499	1.2329
Library	ACSBG1_23205	-0.61	0.7009	-2.3584	0.7427	3.069
Library	ACTR10_55860	-2.025	0.7485	-1.6133	1	1.1261
Library	ACTR1A_10121	-1.285	3.5339	-2.6931	0.7691	0.863
Library	ADAP1_11033	-0.945	0.3987	-2.9281	1.2753	2.3597
Library	AKAP5_9495	-0.5	-0.4759	-1.8718	0.9965	1.549
Library	AKAP9_10142	-1.11	-1.403	-0.8122	1.2518	1.2435
Library	AKR7A3_22977	-1.23	-2.0607	-2.8836	3.3533	5.4575
Library	AKTIP_64400	-0.01	0.0857	-4.2344	0.3075	3.026
Library	ALDH1A3_220	0.265	-0.1721	-1.0956	0.6715	2.2314
Library	ALDH1B1_219	-1.48	-1.1454	-2.9921	3.5235	4.1762
Library	ALOX12_239	-1.185	-0.5409	-2.2922	1.7852	2.523
Library	ALOX12B_242	-0.655	-0.3117	-1.5732	0.9497	1.6041
Library	ALOX5_240	-1.135	0.1997	-2.2989	1.5575	2.8155
Library	AMD1_262	0.55	-1.8359	-4.681	5.7886	4.9109
Library	ANGPTL7_10218	-0.605	-0.3978	-2.2879	0.5208	3.0813
Library	APOA4_337	-1.18	-1.6567	-6.1795	1.6278	8.8994
Library	APRT_353	-2.165	0.3191	-6.5386	2.7265	10.2279
Library	ARHGAP30_257106	-0.05	-2.1733	-3.8856	2.4388	7.0076
Library	ASAH2_56624	-0.205	-0.3773	-1.666	2.2472	1.5303
Library	ASF1B_55723	-2.37	-1.8558	-8.191	7.3223	12.0548
Library	ATP13A3_79572	-1.025	-1.2486	-0.8004	1.6243	2.3131
Library	ATP5A1_498	-0.445	-1.3914	-3.487	1.2672	5.2554
Library	ATP6V1B1_525	-0.645	0.5984	-0.2164	-0.4193	0.3182
Library	AURKA_6790	-5.69	-1.689	-11.4795	3.6197	18.9536
Library	BCAM_4059	0.465	-0.8231	-2.837	1.0678	2.2363
Library	BEST4_266675	-1.595	-0.3155	-3.3224	1.204	3.4786
Library	BICD2_23299	0.265	-1.3143	-2.1395	1.6033	3.4961
Library	BORA_79866	-0.92	1.1169	-4.3824	1.2837	5.1359
Library	BRCA1_672	-0.85	-0.8238	-2.7767	2.7445	2.7467
Library	BRF2_55290	-3.295	1.5329	-2.8579	2.2925	2.2204
Library	BTD_686	-0.825	-0.7763	-4.5823	2.2035	9.098
Library	BTF3_689	-0.235	0.0986	-3.4078	1.1904	7.2515
Library	BTG2_7832	-3.61	-0.2411	-7.718	2.83	10.9464
Library	BUB1_699	-0.67	1.6297	-2.8362	2.1058	2.1977
Library	C14orf178_283579	-2.43	2.7144	-6.0737	1.9006	6.9495
Library	C16orf54_283897	-1.69	-0.9418	-3.9465	1.1686	6.5623
Library	C9orf172_389813	-0.24	0.0581	-0.6507	0.2168	1.0399
Library	CA3_761	0.075	-0.5623	-3.8913	1.9847	4.9374
Library	CAPZB_832	-2.17	-0.4906	-3.1028	1.8486	3.5938
Library	CCDC25_55246	-4.56	-2.1509	-6.8586	3.2581	11.8946
Library	CCDC96_257236	-2.14	-1.4005	-5.5496	1.3727	9.697
Library	CCNB1_891	-1.845	-2.9798	-6.9574	2.3653	15.6013
Library	CCNK_8812	-1.02	0.8195	-2.832	1.811	2.3587
Library	CCT4_10575	7.25	10.9892	-6.0847	-0.3277	1.077
Library	CCT8_10694	6.845	12.4587	-6.0676	-0.3778	2.0649
Library	CD36_948	-1.27	-1.3985	-1.826	1.2793	2.521
Library	CD79A_973	0.29	-0.8682	-4.4662	1.5977	4.8733
Library	CDC5L_988	-1.585	6.4833	-5.6498	0.9639	4.4841
Library	CDC73_79577	-3.04	13.927	-6.9099	-1.0364	4.1763
Library	CDH23_64072	-0.72	-0.7755	-1.4016	0.7405	1.9796
Library	CDK12_51755	-0.83	2.6537	-3.582	2.9009	3.1681
Library	CEACAM5_1048	-0.8	-1.4637	-2.2881	1.499	3.3665
Library	CELF1_10658	-0.495	-0.5782	-3.9285	1.6668	5.4889
Library	CHAF1B_8208	-1.04	-1.6329	-3.4604	3.2732	4.5735
Library	CHD4_1108	0.57	0.502	-3.7143	3.0843	3.2724
Library	CHMP4B_128866	0.055	-1.2315	-12.3398	2.0576	22.5381
Library	CLDN16_10686	0.09	-0.7016	-3.9272	0.944	2.7144
Library	CLEC1A_51267	1.095	-1.4957	-0.4642	1.3587	1.4943
Library	CLSPN_63967	-2.76	0.3381	-5.6677	4.1151	6.9517
Library	COPA_1314	2.01	-0.2989	-9.2507	-0.9497	18.1437
Library	COX4I2_84701	-0.5	-0.1688	-4.4808	1.8707	7.3707
Library	CSF3R_1441	0.13	-1.2259	-1.8205	1.4642	3.5588
Library	CST7_8530	-0.65	-1.4959	-1.5587	0.8633	1.3837
Library	CYCS_54205	0.4	-0.6097	-3.0829	1.4544	5.929
Library	CYP2C9_1559	-0.2	1.1664	-1.7907	1.495	1.254
Library	CYP51A1_1595	0.27	-1.4825	-1.8234	1.5069	1.7155
Library	DCTN5_84516	-2.53	1.3135	-1.9978	0.7765	2.6725
Library	DCTN6_10671	-1.49	0.1176	-0.8205	0.7859	0.8695
Library	DDX10_1662	0.52	-1.6878	-2.5838	1.6051	3.6129
Library	DDX23_9416	0.23	0.01	-3.5412	3.1655	3.2306
Library	DDX24_57062	1.18	-3.1797	-4.3198	3.359	7.1458
Library	DDX50_79009	-0.84	-0.1209	-0.7228	0.4077	1.3939
Library	DDX55_57696	0.68	-0.6035	-1.0986	1.5342	1.7624
Library	DDX56_54606	0.61	-2.5913	-3.3133	1.2403	6.7702
Library	DDX59_83479	-0.3	-0.4639	-0.792	1.0276	0.3392
Library	DHPS_1725	-0.71	1.2848	-3.1795	1.2527	2.6271
Library	DHX15_1665	-1.7	1.3878	-2.8862	-0.0351	4.4067
Library	DHX8_1659	0.86	6.4824	-6.6847	0.2443	5.1123
Library	DPF3_8110	-1.29	-1.7962	-5.9919	2.677	12.131
Library	DPYS_1807	0.3	-1.1272	0.6633	0.2638	0.3051
Library	DST_667	1.58	0.458	-2.0264	0.8029	1.5764
Library	DYNC1H1_1778	-1.99	3.8312	-4.9485	0.8948	3.6375
Library	DYNC1I2_1781	-2.12	5.9793	-4.6733	0.3022	2.4926
Library	DYNC1LI1_51143	-0.52	0.0752	-0.3978	0.936	0.1045
Library	DYNLL1_8655	-4.17	-0.7303	-2.0741	2.2035	1.6827
Library	DYNLRB1_83658	-1.68	2.1016	-3.3872	1.8969	2.8583
Library	EFTUD2_9343	-3.13	2.8929	-3.5507	1.2921	3.4492
Library	EIF2B3_8891	1.41	-1.6962	-2.9681	3.0097	2.9975
Library	EIF2B4_8890	0.6	-2.5106	-3.1523	1.3455	3.6726
Library	EIF2S1_1965	1.65	-1.67	-3.5998	2.2027	6.7095
Library	EIF3D_8664	1.52	-1.0034	-3.1759	3.2235	3.9266
Library	EIF4B_1975	0.19	0.3228	-3.1339	1.9414	5.6116
Library	EIF4H_7458	-0.57	-1.6142	-1.7196	0.8369	3.6056
Library	ENPP2_5168	0.5	-1.4222	-2.6068	2.5446	3.6262
Library	EXOSC3_51010	1.24	-0.1997	-3.3625	1.3672	4.8069
Library	F11R_50848	-0.06	0.3384	-1.1549	1.0677	1.6001
Library	F2_2147	-0.02	1.1258	-2.3195	0.5628	3.3034
Library	FAM160A2_84067	0	1.2667	-0.4988	0.2331	0.5988
Library	FAM183A_440585	0.79	-0.8531	-3.3528	0.4432	2.7678
Library	FAM32A_26017	-3.27	5.8362	-5.0899	0.5969	3.0669
Library	FAM86B2_653333	0.27	0.4076	-6.5507	2.8645	9.5313
Library	FAM96B_51647	1.62	1.1472	-1.5159	0.7307	1.3382
Library	FDPS_2224	0.92	-0.5233	-2.9859	2.4391	5.0397
Library	FHIT_2272	-1.11	0.0993	-0.5009	0.756	1.2092
Library	FKBP8_23770	-0.27	-0.729	-4.3274	2.0694	7.1585
Library	FLCN_201163	-1.3	-0.9779	-3.0964	0.8475	3.0984
Library	FLVCR1_28982	-0.04	1.1369	-2.7224	0.6496	3.3489
Library	FOXD1_2297	-4.02	-1.8063	-7.9988	1.4028	15.1263
Library	FRG1_2483	2	-0.2402	-4.3984	2.3076	5.7463
Library	GALNT3_2591	1.55	0.2008	-2.2465	0.4376	2.2348
Library	GAPDH_2597	1.85	-1.4055	-6.1935	2.6279	8.8443
Library	GARS_2617	0.07	-1.2932	-0.0561	-0.0812	0.9879
Library	GATM_2628	-0.42	-0.4022	-0.1453	0.0409	0.5834
Library	GDF5_8200	0.03	-1.5568	-0.8334	1.0718	1.4972
Library	GFER_2671	-0.01	-0.2316	-0.6665	1.0206	0.6779
Library	GLIPR2_152007	0.55	0.4095	-1.8569	0.9109	2.3239
Library	GLTSCR2_29997	1.02	-2.6525	-3.2339	1.9324	6.7362
Library	GMIP_51291	-0.49	0.6351	-1.4526	0.6913	1.332
Library	GNL2_29889	-0.44	-2.401	-4.7271	3.0781	9.7675
Library	GOLGA6L4_643707	-1.84	-2.2475	-5.6545	1.7464	12.4343
Library	GOLGA7B_401647	0.11	0.3684	-1.181	-0.5221	3.1561
Library	GOLGA8K_653125	-0.53	0.1802	-3.4584	2.5245	4.5729
Library	GON4L_54856	-0.32	1.6713	-3.7596	1.6709	3.6614
Library	GOT1L1_137362	0.34	0.2271	-0.9041	1.2299	0.7404
Library	GP6_51206	0.9	-1.0462	-1.1392	0.8697	1.1987
Library	GPI_2821	1.3	-1.109	-2.6271	1.2236	4.2973
Library	GRB2_2885	-0.42	-0.8234	-1.9125	2.411	1.3877
Library	GSTA1_2938	0.78	-1.1894	-2.2628	2.2148	3.4977
Library	GYPA_2993	0.59	-0.6751	-2.31	1.4548	3.5026
Library	HBB_3043	0.82	1.2013	-1.3368	0.7356	0.6033
Library	HERPUD2_64224	-6.53	-3.2226	-9.5341	1.4148	18.8423
Library	HINFP_25988	1.07	-0.2211	-4.5051	2.3317	6.26
Library	HINT1_3094	0.1	-0.5222	-2.083	1.7272	3.2553
Library	HIST1H2AB_8335	0.57	-3.6185	-10.6161	4.1977	16.2147
Library	HIST1H2AJ_8331	1.69	-0.4346	-8.9973	0.5555	15.1053
Library	HIST1H2BG_8339	0.61	-1.9186	-9.8346	0.3826	17.3998
Library	HIST1H2BI_8346	1.24	-3.11	-10.2419	1.1837	21.9377
Library	HIST1H2BL_8340	-4	-4.5201	-9.526	5.5041	13.9704
Library	HIST1H2BN_8341	0.52	-0.1604	-8.8854	2.7804	17.1308
Library	HIST1H3E_8353	0.3	-1.8179	-2.0113	1.9569	3.0541
Library	HIST2H2AC_8338	2.73	1.8235	-11.6241	1.7388	21.2503
Library	HNRNPC_3183	-0.26	3.0546	-5.105	2.2658	5.6516
Library	HNRNPCL1_343069	0.33	1.4707	-3.9327	0.2069	5.4816
Library	HNRNPL_3191	3.6	-0.6372	-2.3396	1.3354	2.8965
Library	HOOK3_84376	-1.1	0.2685	0.7226	-0.3516	0.0507
Library	HSD17B4_3295	1.44	-1.5281	-2.3851	1.9062	3.8466
Library	HTR1D_3352	0.36	-0.4012	-1.1071	0.2149	1.3614
Library	IGF2BP2_10644	0.05	0.7264	-2.0505	1.4718	1.4956
Library	IK_3550	-4.14	15.3529	-9.9624	0.9478	8.0449
Library	IL17RA_23765	1.65	-0.0079	-1.5177	2.0441	1.5554
Library	IL22RA1_58985	-0.39	-1.4173	0.2698	-0.0384	1.3497
Library	IL23A_51561	0.39	2.5437	-4.6484	1.5728	4.776
Library	INMT_11185	0.26	-1.0659	-1.1781	1.9737	2.3526
Library	INTS2_57508	-0.63	0.4055	-2.2047	2.8259	1.1016
Library	IQGAP2_10788	1.16	-1.1802	-0.9507	0.8625	1.4255
Library	IQSEC3_440073	-0.07	-0.9263	-0.5992	-0.0924	1.4038
Library	ITPRIP_85450	-2.55	-1.1572	-9.3278	3.2752	17.2886
Library	KDM1A_23028	-0.48	-0.4223	-0.6148	0.942	0.6794
Library	KLC3_147700	1.02	-0.2552	-3.8929	1.5161	2.7577
Library	KLRG1_10219	0.62	-1.3674	-6.8097	3.1113	9.9884
Library	KMT2E_55904	1.33	0.5069	-0.7633	0.8447	0.582
Library	KMT5A_387893	-0.97	-0.4714	-4.3531	2.5127	7.1323
Library	KRT18_3875	-1.72	-1.4394	-6.0082	4.2135	7.1799
Library	KRT71_112802	0.2	0.2725	-2.7073	1.7784	3.9354
Library	KRTAP10-11_386678	0.11	-1.9926	-2.1865	3.0616	2.8807
Library	KYAT1_883	1.24	-1.0153	-0.5117	0.6347	1.4818
Library	LGALS9C_654346	0.62	0.4447	-6.1676	1.3966	9.3466
Library	LIN52_91750	-0.76	-1.9029	-3.0725	2.1394	3.9992
Library	LIN54_132660	-1.3	-0.9978	-2.0221	1.4065	3.4713
Library	LIX1L_128077	-3.53	-1.7615	-5.2679	4.0238	8.0102
Library	LMBR1L_55716	0.63	0.4397	-2.2513	0.5773	1.2291
Library	MAD2L1_4085	-0.36	0.1312	-3.815	2.3386	5.5989
Library	MAPRE1_22919	-1.89	-2.0375	-3.4884	2.2311	5.0975
Library	MAT2A_4144	0.14	-1.9422	-5.8406	2.6339	9.8277
Library	MED20_9477	2.29	-0.8497	-1.579	2.0427	1.2306
Library	MEF2D_4209	0.31	0.7768	-4.0181	1.0678	6.4779
Library	MFAP1_4236	-0.28	6.4947	-6.5809	2.2617	6.6222
Library	MIP_4284	1.65	0.7064	-1.9738	1.6805	1.025
Library	MOCS3_27304	-0.59	-0.762	-0.6108	0.6823	1.6724
Library	MR1_3140	1.09	-0.6948	-4.9291	3.1102	8.1148
Library	MRC1_4360	1.86	-1.3859	-3.1972	2.5525	3.4217
Library	MRGPRX3_117195	0.19	0.428	-1.3133	0.8042	0.7008
Library	MT1A_4489	0.21	-2.2068	-3.8803	2.2412	6.577
Library	MTBP_27085	-0.56	-2.8099	-7.8098	5.9728	9.3369
Library	MUTYH_4595	1.17	-0.6012	-2.9014	1.9335	4.5046
Library	MYBPC2_4606	0.81	-0.3378	-0.8386	0.0749	1.9556
Library	MYH1_4619	-1.01	-0.5271	-1.2004	1.1179	1.1002
Library	NANOG_79923	-1.67	0.8744	-3.8902	1.7548	7.5401
Library	NBAS_51594	0.59	-1.6779	-1.6247	1.5064	2.471
Library	NBPF1_55672	-1.48	-0.0676	-4.1226	2.1664	5.1981
Library	NBPF14_25832	-1.34	-1.1099	-5.4373	2.9741	9.1742
Library	NBPF8_728841	0.49	0.2202	-3.5136	1.725	4.8025
Library	NBPF9_400818	-1.21	-0.5653	-6.5536	2.7477	10.153
Library	NDUFS1_4719	1.49	1.3104	-1.3531	-0.1683	1.0119
Library	NLGN2_57555	-0.74	-1.0963	-3.669	0.2255	3.3832
Library	NOP58_51602	1.15	1.2818	-4.3188	1.8354	4.5883
Library	NRF1_4899	-2.42	-0.0097	-0.8569	0.1233	-0.3765
Library	NSMF_26012	-7.74	-2.4887	-6.9485	0.9024	12.8061
Library	NTC_1	-0.05	-0.3555	-0.7024	0.6043	1.4829
Library	NTC_2	-0.68	0.1283	0.565	-0.553	-0.4533
Library	NTC_3	0.15	0.6276	-0.0552	0.0301	-0.5021
Library	NTC_4	-0.34	-0.1795	-0.6127	-0.3619	1.0125
Library	NUP210L_91181	0.21	0.0596	-2.1529	0.924	3.2827
Library	NUP54_53371	0.99	-0.1586	-3.843	3.533	4.0925
Library	NUPR2_389493	0.63	-0.6891	-0.4942	0.8679	0.5894
Library	NUTF2_10204	0.44	0.1545	-1.7034	1.6573	1.3855
Library	ODC1_4953	2.22	-2.5187	-3.4835	2.3042	5.6655
Library	OR10C1_442194	-0.15	0.0823	-5.7383	1.6162	9.6608
Library	OR52E8_390079	-1.75	-2.0664	-5.1383	3.1275	7.6037
Library	OR5T1_390155	-5.4	-0.2965	-7.8357	2.7708	10.6801
Library	ORC1_4998	-0.21	-1.9294	-7.1647	5.4804	10.514
Library	OSCP1_127700	-0.39	-0.458	-4.5111	1.9988	6.4083
Library	PAFAH1B1_5048	-3.29	13.0776	-7.5491	1.0644	4.2393
Library	PAFAH1B2_5049	0.3	-1.8373	-1.3121	1.0625	1.8375
Library	PAM16_51025	2.01	-1.1215	-3.2031	2.5392	5.188
Library	PCMT1_5110	1.21	1.8005	-4.3058	1.3122	4.9348
Library	PCNA_5111	-0.33	-2.2829	-3.8626	2.8638	5.8761
Library	PEX1_5189	0.64	-1.9569	0.441	-0.4795	1.4576
Library	PEX6_5190	1.45	-1.0366	-2.4079	1.1769	4.7588
Library	PGM5_5239	0.12	-0.4668	-2.1642	1.8626	3.107
Library	PHACTR1_221692	-0.04	-1.3245	-2.6379	0.8945	1.8749
Library	PIN4_5303	1.42	0.3311	-2.2764	0.9372	2.3015
Library	PLB1_151056	-0.28	-1.1044	-1.5064	0.4532	2.0698
Library	PLCXD2_257068	1.01	-1.0467	-1.7811	1.0787	3.7972
Library	PLK1_5347	-5.13	-2.6446	-12.3981	-2.6474	24.7262
Library	POLA1_5422	-1.51	1.2001	-2.5976	1.9	2.9118
Library	POLA2_23649	0.43	-0.0156	-2.1677	3.0072	2.0235
Library	POLE_5426	1.57	-1.5671	-2.8849	2.5194	4.5928
Library	POLR2B_5431	1.58	1.3594	-6.044	2.1255	8.2471
Library	POLR2D_5433	0.09	0.3352	-6.4674	3.0542	9.9415
Library	POLR2H_5437	-0.07	-2.5198	-6.2372	1.6318	15.0443
Library	POLR2I_5438	-0.17	0.9037	-6.8932	2.599	9.6167
Library	PON3_5446	-0.18	-1.4023	-0.6372	1.3027	1.2553
Library	POTEC_388468	-0.21	1.808	-4.5418	1.7523	5.7482
Library	POTEE_445582	-0.78	-0.0974	-5.0464	2.725	6.2835
Library	PPAN_56342	-0.58	-2.089	-2.9609	2.4623	3.9474
Library	PPIA_5478	1.15	-1.7631	-1.7271	1.8865	3.1696
Library	PPIB_5479	1.33	-0.6977	-1.2263	0.7077	1.6809
Library	PRIM2_5558	0.46	-1.8994	-3.9199	2.0685	5.1452
Library	PROM2_150696	-0.9	0.6751	-2.2062	1.3795	2.1698
Library	PRPF18_8559	-2.83	6.4058	-5.7584	0.3876	4.2761
Library	PRPF38A_84950	-1.5	4.0058	-6.93	1.2142	9.1443
Library	PRPF8_10594	-1.86	5.4252	-6.0253	1.3292	5.8671
Library	PRSS3_5646	1.03	-1.3792	-2.3265	1.0602	3.6199
Library	PRTFDC1_56952	0.09	-0.7795	0.2639	-0.0051	0.5201
Library	PSMA1_5682	1.65	0.4176	-6.1178	0.6389	9.6681
Library	PSMA3_5684	1.63	-0.5612	-6.6723	1.7613	11.5618
Library	PSMA4_5685	2.03	0.8415	-3.8479	1.5194	8.2055
Library	PSMA5_5686	1.26	-0.5026	-3.7711	0.8759	7.0855
Library	PSMA6_5687	1.77	1.3066	-7.5362	2.2657	10.5795
Library	PSMB1_5689	2.25	1.3326	-5.8278	1.9958	9.8371
Library	PSMB2_5690	0.45	2.2763	-5.0246	1.751	5.84
Library	PSMB4_5692	1.97	3.3251	-5.606	1.808	7.0416
Library	PSMB5_5693	0.65	0.1393	-5.8481	1.5395	14.6913
Library	PSMB6_5694	1.32	-0.109	-4.9569	2.614	7.8704
Library	PSMC1_5700	0.23	6.0154	-6.5723	-1.0164	10.8319
Library	PSMC5_5705	1.2	3.0908	-6.6836	2.1586	9.1807
Library	PSMC6_5706	1.64	3.7751	-6.3864	-0.0238	9.9825
Library	PSMD13_5719	-3.48	12.5583	-4.4076	-1.4278	0.0037
Library	PSMD14_10213	-2.7	25.8855	-11.9002	-1.8428	7.2263
Library	PSMD2_5708	1.34	1.0014	-7.9867	0.186	14.6907
Library	PSMD4_5710	1.81	9.0328	-5.2021	0.1988	2.6898
Library	PSMD6_9861	-6.38	28.3345	-11.0379	-3.3894	4.5727
Library	PSMD7_5713	-0.85	23.3569	-10.1159	-2.6894	4.3494
Library	PTTG1_9232	0.95	-0.0125	-2.5553	1.8632	3.9948
Library	RAC2_5880	0.7	0.3528	-1.2129	1.0129	1.0724
Library	RAD21_5885	-0.67	-1.6088	-4.3654	2.0877	6.6224
Library	RANBP2_5903	0.68	2.7709	-4.1257	1.766	3.9389
Library	RAP1A_5906	-0.43	-0.7098	-0.6381	0.279	1.5494
Library	RBM19_9904	2.29	-1.0708	-5.3567	3.8167	7.2719
Library	RBM48_84060	-2.14	-1.9824	-1.1009	1.3547	2.6507
Library	RBM8A_9939	1.73	17.156	-8.8404	-0.0573	4.6062
Library	RCC2_55920	0.22	-1.0819	-2.082	1.8102	2.3345
Library	REV3L_5980	-0.74	-0.4443	-2.0594	0.7834	3.8408
Library	RHOC_389	8.14	-2.07	-9.6564	1.0405	13.0424
Library	RNF103-CHMP3_100526767	-1.5	0.472	-0.802	-0.2609	2.2478
Library	RNF183_138065	0.94	0.3554	-5.3982	1.6588	9.1419
Library	RPA1_6117	-1.72	-0.6016	-5.4781	2.9819	8.0644
Library	RPA2_6118	-0.67	-1.0229	-3.2243	2.2265	4.7314
Library	RPL13_6137	-0.34	-3.2468	-7.4133	2.6423	16.083
Library	RPL14_9045	0.07	-2.5491	-7.7796	3.0182	15.7265
Library	RPL17_6139	1.63	-2.526	-7.574	1.6918	19.7235
Library	RPL19_6143	1.07	-1.7776	-5.7194	0.48	9.6406
Library	RPL23A_6147	1.89	-2.269	-7.8826	2.0275	16.9551
Library	RPL27_6155	0.15	-3.0765	-8.5455	2.4933	17.047
Library	RPL27A_6157	-0.64	-3.7583	-6.9237	2.0783	13.9316
Library	RPL30_6156	-1.25	-1.6811	-8.7942	0.5769	18.5509
Library	RPL37A_6168	0.17	-2.9785	-7.6418	2.2772	15.0296
Library	RPL38_6169	-1.05	-3.2846	-6.0655	1.4652	12.8343
Library	RPL4_6124	1.76	-3.5004	-9.7926	0.6303	23.4294
Library	RPL7_6129	2.07	-3.2584	-7.8868	2.8739	11.3721
Library	RPLP0_6175	-2.82	-3.1508	-7.162	5.2859	14.0759
Library	RPS24_6229	0.5	-1.5641	-9.0375	3.0999	18.9827
Library	RRN3_54700	1.08	-0.3187	-8.0274	2.6618	12.7836
Library	RSPO1_284654	-0.9	-0.8726	-7.7076	3.1334	12.3399
Library	RTF1_23168	-2.03	2.5931	-4.3511	1.3899	4.9136
Library	RUVBL1_8607	-1.75	1.2408	-4.7737	1.4816	4.7994
Library	RUVBL2_10856	-0.46	1.5131	-2.9614	1.2142	2.4823
Library	SART1_9092	-3.42	4.2713	-3.817	0.4878	3.4348
Library	SASS6_163786	0.43	16.2193	-6.9019	-2.4899	1.1237
Library	SCAMP3_10067	0.64	0.884	-1.4458	-0.2462	2.2542
Library	SDAD1_55153	-0.26	-0.8915	-3.0444	1.212	5.3998
Library	SF3A3_10946	-0.94	1.639	-8.9232	1.2401	14.6269
Library	SFPQ_6421	2.22	2.6322	-5.766	1.4658	10.4714
Library	SLBP_7884	-0.64	-1.381	-3.3056	1.7056	6.5607
Library	SLC15A2_6565	-0.03	-0.99	-0.4189	0.842	1.4196
Library	SLC29A1_2030	0.51	-1.3491	-0.8153	1.4894	1.1764
Library	SLC2A6_11182	0.8	-0.8586	-2.3305	1.1402	1.597
Library	SLC36A2_153201	0.06	-0.7651	-0.1522	0.6603	0.2113
Library	SLC38A6_145389	0.79	-0.6936	-1.5561	0.788	2.4185
Library	SLC39A7_7922	-0.14	-0.728	-0.6509	0.0822	0.8056
Library	SLC46A2_57864	-0.1	-0.2108	-0.9238	0.9503	0.7896
Library	SLC6A13_6540	1.45	-1.2974	-2.1229	1.1583	3.9374
Library	SLC6A19_340024	-0.47	-1.1296	-1.8049	1.3369	2.347
Library	SLC6A20_54716	-0.16	-0.4576	-0.946	1.5138	1.4056
Library	SLFNL1_200172	-0.2	-0.0435	-3.7589	2.3203	5.1117
Library	SMU1_55234	0.45	10.7319	-9.0958	1.2647	7.4173
Library	SNRNP200_23020	-2.36	4.9793	-6.6492	2.2776	6.5501
Library	SNRPA1_6627	2.04	3.133	-7.0206	1.628	9.3884
Library	SNRPD2_6633	-1.96	2.7329	-5.1296	1.8887	6.9902
Library	SNRPD3_6634	-1.59	2.9417	-6.3568	0.7571	9.3945
Library	SNRPF_6636	-0.55	3.5039	-5.5209	3.0404	5.3842
Library	SNW1_22938	-1.9	5.2377	-6.8312	3.0685	6.2181
Library	SPCS2_9789	-0.9	-0.8075	-8.0715	3.0854	12.958
Library	SPDYE1_285955	-0.74	-2.2362	-2.9177	0.8106	6.1679
Library	SRD5A3_79644	-0.45	0.9733	-1.865	1.2265	2.0962
Library	SRRM2_23524	0.87	3.877	-4.7306	1.5069	5.242
Library	SRRT_51593	-1.88	-0.3035	-4.1344	0.453	7.9896
Library	SRSF3_6428	-3.84	29.6908	-11.984	-2.026	3.0641
Library	SSBP3_23648	0.09	-0.1576	-5.505	1.7159	9.081
Library	SSX5_6758	0.44	-1.2045	-1.7931	1.2621	2.7923
Library	ST6GALNAC1_55808	0.78	-0.8143	-1.1027	1.318	2.0308
Library	SUGP1_57794	-0.31	19.9835	-7.1861	-1.7406	1.1172
Library	SULT1C3_442038	0.53	0.4881	-1.7351	0.1067	2.5622
Library	SUMO4_387082	-0.54	-2.0312	-2.6251	1.9637	5.2142
Library	SYF2_25949	0.11	2.2781	-3.723	0.6665	3.8011
Library	TACR1_6869	0.43	-1.6221	-1.2263	1.925	2.4473
Library	TAS1R2_80834	0.02	-1.7587	-3.8676	2.3183	7.2799
Library	TCEB1_6921	2.28	-2.367	-1.989	1.5502	2.8946
Library	TCP1_6950	6.48	21.1826	-8.1356	-1.9873	1.1581
Library	TFDP1_7027	-1.14	-1.1932	-3.078	1.5135	5.0805
Library	TIPIN_54962	0.08	-1.9046	-3.0242	2.1137	5.2805
Library	TMED1_11018	-0.62	-0.5013	-2.3002	1.3515	2.0659
Library	TMED2_10959	0.95	0.0497	-1.265	0.8901	1.0373
Library	TMEM91_641649	0.71	-1.1476	-3.0421	2.0371	4.7266
Library	TNFSF10_8743	0.01	-1.0892	0.2143	-0.0672	0.6438
Library	TRAIP_10293	1.56	-1.7685	-3.1917	2.2537	4.3915
Library	TRIM50_135892	1.01	-0.5408	-1.2042	0.1252	2.3634
Library	TRRAP_8295	-2.16	-2.8146	-4.5598	1.5215	9.477
Library	TTK_7272	0.55	2.3871	-5.4441	1.3801	7.0149
Library	TTL_150465	0.99	-0.3196	-2.3091	0.6651	2.0653
Library	TUBA1B_10376	5.19	6.4769	-7.9436	0.2141	11.681
Library	TUBA3E_112714	7.22	3.1504	-9.9559	2.382	13.9358
Library	TUBA8_51807	5.04	3.8761	-7.4816	2.2181	8.8
Library	TUBB3_10381	5.11	0.7616	-5.0187	2.3077	5.9771
Library	TUBB6_84617	1.34	-0.4346	-4.331	2.0632	5.8925
Library	TUBGCP4_27229	2.5	17.7706	-6.7122	-2.6165	-0.0435
Library	UBE2D3_7323	3.38	3.3257	-4.9908	1.6296	4.3125
Library	UGT3A1_133688	-2.06	-1.8291	-8.4269	1.4478	18.0086
Library	UVRAG_7405	1.27	1.0384	-1.1538	0.0736	1.0995
Library	VPRBP_9730	-0.81	-1.3453	-2.7174	2.7196	3.3608
Library	WBSCR17_64409	-0.46	-0.5813	-0.9993	1.2331	1.8558
Library	WDR43_23160	0.83	-1.5522	-5.0357	2.151	8.4753
Library	WDR75_84128	2.19	-0.1173	-4.0032	1.633	4.979
Library	WIZ_58525	-0.67	-1.8983	-3.4212	1.3981	6.6768
Library	WRNIP1_56897	0.31	-0.8916	-5.8332	0.9676	11.2427
Library	XPO1_7514	-4.72	-3.4713	-7.2792	4.4761	14.3113
Library	ZKSCAN3_80317	-1.47	-1.3509	-5.9986	2.2813	11.4853
Library	ZNF222_7673	0.84	-1.8963	-2.0733	1.0694	3.8842
Library	ZNF234_10780	-1.69	-3.0646	-6.6526	2.9032	11.5667
Library	ZNF253_56242	-0.27	-1.7072	-3.3202	2.0538	7.3695
Library	ZNF286A_57335	-1.85	-1.4599	-6.1056	2.3868	10.3571
Library	ZNF286B_729288	-0.63	-2.5559	-6.5964	2.5649	12.0007
Library	ZNF32_7580	0.04	-1.21	-2.917	1.3868	5.5589
Library	ZNF329_79673	1.18	-1.0388	-3.4509	2.2541	4.5188
Library	ZNF582_147948	1.51	-0.9921	-6.4809	3.0305	10.933
Library	ZNF607_84775	0.37	-0.2896	-7.7495	2.1461	11.2329
Library	ZNF681_148213	-0.38	-0.0305	-3.1581	1.7333	4.7776
Library	ZNF720_124411	0.3	0.972	-3.7016	1.0372	3.7347
Library	ZNF735_730291	0.09	-1.1329	-4.1935	2.1245	6.9974
Library	ZNF880_400713	-2.05	-1.8017	-5.2989	2.4848	10.8421
