## Supplementary table 8 for "Genome-scale requirements for dynein-based trafficking revealed by a high-content arrayed CRISPR screen"

### Sheet: DEseq analysis
Comparison	Gene	Chromosome	Start	End	P-value	FDR	Log2_Fold_Change	NTC_vs_SUGP1	XCR1_vs_SUGP1	NTC_vs_XCR1
NTC_vs_SUGP1	TTLL7-IT1	1	83979118	83984300	1.2425e-05	0.00162902	5.77694	TRUE	TRUE	FALSE
NTC_vs_SUGP1	LINC00564	13	81225865	81226983	1.41562e-06	0.000257777	4.91392	TRUE	TRUE	FALSE
NTC_vs_SUGP1	AL158196.1	13	48041751	48042184	9.44946e-11	3.28498e-08	4.59959	TRUE	TRUE	FALSE
NTC_vs_SUGP1	AC009152.1	16	17445825	17446380	3.08939e-09	8.86038e-07	4.05028	TRUE	TRUE	FALSE
NTC_vs_SUGP1	LCN9	9	135663322	135666422	3.04578e-05	0.00337596	2.91281	TRUE	TRUE	FALSE
NTC_vs_SUGP1	LINC00315	21	45300245	45305257	8.83868e-08	2.00787e-05	2.86192	TRUE	TRUE	FALSE
NTC_vs_SUGP1	AC007342.4	16	53373479	53385019	4.20308e-05	0.00430515	2.67324	TRUE	TRUE	FALSE
NTC_vs_SUGP1	HTR2B	2	231108230	231125042	9.4512e-14	4.92837e-11	2.51371	TRUE	TRUE	FALSE
NTC_vs_SUGP1	Z94721.1	6	166969626	166999065	1.27728e-06	0.000234448	1.60639	TRUE	TRUE	FALSE
NTC_vs_SUGP1	RAPSN	11	47437764	47449143	7.76554e-08	1.78172e-05	1.42604	TRUE	TRUE	FALSE
NTC_vs_SUGP1	AL512306.2	1	204626775	204629712	5.2658e-08	1.27177e-05	1.36396	TRUE	TRUE	FALSE
NTC_vs_SUGP1	OSMR-AS1	5	38682581	38845829	1.12582e-10	3.79865e-08	1.30929	TRUE	TRUE	FALSE
NTC_vs_SUGP1	LINC01138	1	148290889	148519604	3.30322e-14	1.84851e-11	1.23209	TRUE	TRUE	FALSE
NTC_vs_SUGP1	SERPINB5	18	63476958	63505085	7.17767e-05	0.00677714	1.20218	TRUE	TRUE	FALSE
NTC_vs_SUGP1	CEACAM1	19	42507304	42561234	1.10748e-06	0.00021175	1.14744	TRUE	TRUE	FALSE
NTC_vs_SUGP1	AC040977.1	17	6994642	6995189	0.000549915	0.0344733	1.13567	TRUE	TRUE	FALSE
NTC_vs_SUGP1	NOSTRIN	2	168786539	168865514	2.70853e-11	1.01876e-08	1.11427	TRUE	TRUE	FALSE
NTC_vs_SUGP1	AC006262.2	19	46163893	46180647	3.5986e-05	0.00391309	1.05048	TRUE	TRUE	FALSE
NTC_vs_SUGP1	AL137857.1	1	30731693	30733427	0.000270023	0.0201804	1.03728	TRUE	TRUE	FALSE
NTC_vs_SUGP1	AP003778.1	11	59545602	59558882	8.87831e-05	0.00821387	0.98674	TRUE	TRUE	FALSE
NTC_vs_SUGP1	AL713998.1	6	67878316	67889339	0.000463544	0.0307079	0.86922	TRUE	TRUE	FALSE
NTC_vs_SUGP1	AL158206.1	9	19453209	19455173	3.14458e-07	6.55903e-05	0.855432	TRUE	TRUE	FALSE
NTC_vs_SUGP1	LAPTM5	1	30732469	30757774	5.25463e-07	0.000105756	0.835646	TRUE	TRUE	FALSE
NTC_vs_SUGP1	NUP50-DT	22	45133020	45163781	0.000371694	0.0260561	0.834417	TRUE	TRUE	FALSE
NTC_vs_SUGP1	ZNF91	19	23304991	23395471	7.04273e-07	0.00013811	0.802952	TRUE	TRUE	FALSE
NTC_vs_SUGP1	CXorf38	X	40626921	40647561	7.76173e-24	1.36989e-20	0.800911	TRUE	TRUE	FALSE
NTC_vs_SUGP1	ZNF548	19	57389850	57402992	4.79086e-12	2.03558e-09	0.794002	TRUE	TRUE	FALSE
NTC_vs_SUGP1	EXOC3L2	19	45212370	45245407	1.07248e-06	0.000206782	0.78268	TRUE	TRUE	FALSE
NTC_vs_SUGP1	PURPL	5	27217714	27496994	1.85902e-13	9.07518e-11	0.777142	TRUE	TRUE	FALSE
NTC_vs_SUGP1	AC022400.6	10	73742995	73744230	6.03204e-14	3.21858e-11	0.737599	TRUE	TRUE	FALSE
NTC_vs_SUGP1	ACER2	9	19409009	19452505	1.1257e-08	2.96875e-06	0.700892	TRUE	TRUE	FALSE
NTC_vs_SUGP1	PID1	2	228850526	229271287	4.16149e-10	1.30796e-07	0.686747	TRUE	TRUE	FALSE
NTC_vs_SUGP1	KATNBL1	15	34140674	34210096	5.41303e-08	1.28038e-05	0.684398	TRUE	TRUE	FALSE
NTC_vs_SUGP1	AC060780.1	17	43148368	43171037	4.03064e-11	1.4916e-08	0.678505	TRUE	TRUE	FALSE
NTC_vs_SUGP1	NLRP1	17	5499427	5619424	1.13989e-06	0.000214375	0.673708	TRUE	TRUE	FALSE
NTC_vs_SUGP1	FUCA1	1	23845077	23868290	4.26959e-05	0.00435384	0.660698	TRUE	TRUE	FALSE
NTC_vs_SUGP1	AP003900.1	21	10328411	10342737	0.000116779	0.0103053	0.638822	TRUE	TRUE	FALSE
NTC_vs_SUGP1	RPRD1A	18	35984387	36067576	1.45078e-13	7.23624e-11	0.595819	TRUE	TRUE	FALSE
NTC_vs_SUGP1	PIR	X	15384799	15493564	5.92434e-07	0.000118198	0.585171	TRUE	TRUE	FALSE
NTC_vs_SUGP1	ZNF468	19	52838010	52857649	4.58647e-06	0.000683325	0.526207	TRUE	TRUE	FALSE
NTC_vs_SUGP1	HAUS7	X	153447666	153495516	7.79307e-06	0.00109027	-0.500016	TRUE	TRUE	FALSE
NTC_vs_SUGP1	TREX2	X	153444720	153470587	1.32943e-05	0.00170803	-0.501233	TRUE	TRUE	FALSE
NTC_vs_SUGP1	EPHA4	2	221418027	221574202	0.000261105	0.0197065	-0.515391	TRUE	TRUE	FALSE
NTC_vs_SUGP1	AL078590.2	6	134520163	134689399	4.60233e-05	0.0046518	-0.515767	TRUE	TRUE	FALSE
NTC_vs_SUGP1	WASHC4	12	105107324	105169130	2.72915e-06	0.000437886	-0.521669	TRUE	TRUE	FALSE
NTC_vs_SUGP1	PRSS12	4	118280038	118353003	1.84388e-06	0.000318091	-0.52495	TRUE	TRUE	FALSE
NTC_vs_SUGP1	VPS8	3	184812143	185052614	6.0957e-07	0.000120569	-0.5276	TRUE	TRUE	FALSE
NTC_vs_SUGP1	COL5A3	19	9959561	10010504	9.78867e-05	0.00901973	-0.529134	TRUE	TRUE	FALSE
NTC_vs_SUGP1	RNPEPL1	2	240565804	240581372	6.99905e-05	0.0066358	-0.532168	TRUE	TRUE	FALSE
NTC_vs_SUGP1	MUC1	1	155185824	155192916	0.000663465	0.0391781	-0.533917	TRUE	TRUE	FALSE
NTC_vs_SUGP1	JUND	19	18279694	18281622	0.000867193	0.0487767	-0.534618	TRUE	TRUE	FALSE
NTC_vs_SUGP1	MXRA8	1	1352689	1361777	0.000187628	0.0152118	-0.535003	TRUE	TRUE	FALSE
NTC_vs_SUGP1	AL691432.2	1	1613758	1615795	0.000215442	0.0168707	-0.535298	TRUE	TRUE	FALSE
NTC_vs_SUGP1	DNASE1L2	16	2235816	2238711	4.03891e-05	0.00427045	-0.537042	TRUE	TRUE	FALSE
NTC_vs_SUGP1	TGM1	14	24249114	24264432	0.000152525	0.012866	-0.537156	TRUE	TRUE	FALSE
NTC_vs_SUGP1	VARS2	6	30914205	30926459	3.05083e-10	9.8589e-08	-0.540996	TRUE	TRUE	FALSE
NTC_vs_SUGP1	MAST1	19	12833951	12874952	5.09839e-05	0.00499903	-0.545442	TRUE	TRUE	FALSE
NTC_vs_SUGP1	SEPSECS	4	25120014	25160449	1.15674e-05	0.00155206	-0.546681	TRUE	TRUE	FALSE
NTC_vs_SUGP1	ABCC1	16	15949138	16143257	1.02159e-08	2.75757e-06	-0.547922	TRUE	TRUE	FALSE
NTC_vs_SUGP1	NCAPG	4	17810979	17844865	1.59463e-11	6.30815e-09	-0.549043	TRUE	TRUE	FALSE
NTC_vs_SUGP1	KTN1	14	55559072	55701526	4.06379e-09	1.13707e-06	-0.550196	TRUE	TRUE	FALSE
NTC_vs_SUGP1	AP2A2	11	924894	1012245	7.11219e-10	2.20516e-07	-0.560044	TRUE	TRUE	FALSE
NTC_vs_SUGP1	FIG4	6	109690609	109878098	0.000110519	0.00990529	-0.565655	TRUE	TRUE	FALSE
NTC_vs_SUGP1	TSTD3	6	99520976	99589899	1.6935e-07	3.63136e-05	-0.569324	TRUE	TRUE	FALSE
NTC_vs_SUGP1	ZNF576	19	43596392	43601157	9.23086e-07	0.000179485	-0.570793	TRUE	TRUE	FALSE
NTC_vs_SUGP1	TFAP2A-AS2	6	10404502	10407928	0.000263812	0.0197807	-0.57195	TRUE	TRUE	FALSE
NTC_vs_SUGP1	ATP2B1-AS1	12	89708959	89712590	0.000335206	0.0240343	-0.576439	TRUE	TRUE	FALSE
NTC_vs_SUGP1	DNAJA4	15	78264086	78282196	1.78228e-05	0.00213248	-0.581518	TRUE	TRUE	FALSE
NTC_vs_SUGP1	SAPCD1	6	31762996	31764851	5.77761e-05	0.00559331	-0.587318	TRUE	TRUE	FALSE
NTC_vs_SUGP1	MAP3K7CL	21	29077471	29175889	4.17195e-05	0.00429243	-0.59448	TRUE	TRUE	FALSE
NTC_vs_SUGP1	NCAM1-AS1	11	113265137	113274032	0.000214923	0.0168707	-0.598715	TRUE	TRUE	FALSE
NTC_vs_SUGP1	CIRBP	19	1259384	1274880	1.79236e-08	4.62067e-06	-0.598974	TRUE	TRUE	FALSE
NTC_vs_SUGP1	PAFAH1B1	17	2593210	2685615	1.65842e-15	1.15306e-12	-0.601379	TRUE	TRUE	FALSE
NTC_vs_SUGP1	MMP24	20	35226690	35276998	2.45087e-06	0.000404455	-0.609309	TRUE	TRUE	FALSE
NTC_vs_SUGP1	TPR	1	186311652	186375693	7.55556e-16	5.97775e-13	-0.612694	TRUE	TRUE	FALSE
NTC_vs_SUGP1	DNAJC3	13	95677139	95794988	5.20653e-11	1.89617e-08	-0.614608	TRUE	TRUE	FALSE
NTC_vs_SUGP1	ADAMTSL1	9	17906563	18910950	2.75789e-05	0.00310181	-0.615784	TRUE	TRUE	FALSE
NTC_vs_SUGP1	AC100810.1	8	1761054	1764508	0.00034644	0.0246854	-0.628801	TRUE	TRUE	FALSE
NTC_vs_SUGP1	AC027796.3	17	3585149	3636249	1.0683e-11	4.30017e-09	-0.629417	TRUE	TRUE	FALSE
NTC_vs_SUGP1	MAP3K7	6	90513573	90587072	2.76314e-14	1.62558e-11	-0.635256	TRUE	TRUE	FALSE
NTC_vs_SUGP1	AC092803.1	1	212557833	212559731	1.94998e-06	0.000333883	-0.63627	TRUE	TRUE	FALSE
NTC_vs_SUGP1	RTF1	15	41408408	41483563	2.08101e-14	1.36419e-11	-0.648814	TRUE	TRUE	FALSE
NTC_vs_SUGP1	TTLL7	1	83865024	83999150	0.000405542	0.0278586	-0.650699	TRUE	TRUE	FALSE
NTC_vs_SUGP1	KIF20A	5	138178719	138187723	6.23294e-12	2.57894e-09	-0.653581	TRUE	TRUE	FALSE
NTC_vs_SUGP1	SMARCA1	X	129446501	129523500	2.95585e-05	0.00330825	-0.660216	TRUE	TRUE	FALSE
NTC_vs_SUGP1	PHGDH	1	119648411	119744218	6.90044e-18	6.59682e-15	-0.663582	TRUE	TRUE	FALSE
NTC_vs_SUGP1	AMH	19	2249309	2252073	4.82528e-05	0.00477203	-0.671418	TRUE	TRUE	FALSE
NTC_vs_SUGP1	GPR39	2	132416805	132646582	1.76499e-12	7.78767e-10	-0.676083	TRUE	TRUE	FALSE
NTC_vs_SUGP1	MFNG	22	37469063	37486393	5.31883e-05	0.00517098	-0.67744	TRUE	TRUE	FALSE
NTC_vs_SUGP1	CTU2	16	88706483	88715396	2.30003e-05	0.00267878	-0.682868	TRUE	TRUE	FALSE
NTC_vs_SUGP1	SHPK	17	3608240	3636250	1.39315e-13	7.1032e-11	-0.687636	TRUE	TRUE	FALSE
NTC_vs_SUGP1	RNF38	9	36336396	36487548	2.6463e-18	2.75986e-15	-0.687846	TRUE	TRUE	FALSE
NTC_vs_SUGP1	ARMH3	10	101845599	102056193	1.09508e-16	9.66366e-14	-0.697864	TRUE	TRUE	FALSE
NTC_vs_SUGP1	SKIV2L	6	31959117	31969751	2.96702e-14	1.70188e-11	-0.700543	TRUE	TRUE	FALSE
NTC_vs_SUGP1	CCDC74B	2	130139287	130145134	4.7766e-08	1.17613e-05	-0.701602	TRUE	TRUE	FALSE
NTC_vs_SUGP1	YIF1A	11	66284580	66289145	2.3183e-08	5.91012e-06	-0.707055	TRUE	TRUE	FALSE
NTC_vs_SUGP1	EFEMP2	11	65866441	65873592	0.000207331	0.0165174	-0.711512	TRUE	TRUE	FALSE
NTC_vs_SUGP1	POLR1A	2	86020216	86106155	6.39508e-06	0.000917054	-0.713831	TRUE	TRUE	FALSE
NTC_vs_SUGP1	TAF6L	11	62771357	62787342	7.12064e-15	4.80518e-12	-0.717797	TRUE	TRUE	FALSE
NTC_vs_SUGP1	SHKBP1	19	40576853	40591399	2.38013e-14	1.47594e-11	-0.727503	TRUE	TRUE	FALSE
NTC_vs_SUGP1	TPP2	13	102596986	102679958	2.8946e-16	2.37192e-13	-0.731329	TRUE	TRUE	FALSE
NTC_vs_SUGP1	AP001160.3	11	62786023	62786785	2.00512e-12	8.68026e-10	-0.73451	TRUE	TRUE	FALSE
NTC_vs_SUGP1	FASTKD1	2	169528508	169573875	8.06758e-10	2.43793e-07	-0.743167	TRUE	TRUE	FALSE
NTC_vs_SUGP1	ELP2	18	36129444	36180557	2.48615e-14	1.50111e-11	-0.758578	TRUE	TRUE	FALSE
NTC_vs_SUGP1	INPPL1	11	72223701	72239147	3.76e-22	6.08092e-19	-0.75863	TRUE	TRUE	FALSE
NTC_vs_SUGP1	DYNC1I2	2	171687409	171750158	8.69759e-19	9.50274e-16	-0.776998	TRUE	TRUE	FALSE
NTC_vs_SUGP1	AL132780.3	14	22946270	22982258	1.2139e-15	8.98445e-13	-0.788624	TRUE	TRUE	FALSE
NTC_vs_SUGP1	LINC01638	22	27221349	27225134	0.00016028	0.0132292	-0.78996	TRUE	TRUE	FALSE
NTC_vs_SUGP1	LIG3	17	34980512	35009743	2.89021e-16	2.37192e-13	-0.791699	TRUE	TRUE	FALSE
NTC_vs_SUGP1	SLC25A13	7	96120220	96322147	1.68884e-21	2.42179e-18	-0.793726	TRUE	TRUE	FALSE
NTC_vs_SUGP1	MMUT	6	49430360	49463253	1.93573e-11	7.52771e-09	-0.797187	TRUE	TRUE	FALSE
NTC_vs_SUGP1	ITFG1	16	47154387	47464149	9.59625e-16	7.33921e-13	-0.802578	TRUE	TRUE	FALSE
NTC_vs_SUGP1	DPH5	1	100989623	101026088	5.91439e-11	2.08769e-08	-0.803456	TRUE	TRUE	FALSE
NTC_vs_SUGP1	IQGAP1	15	90388242	90502239	5.31194e-20	6.77095e-17	-0.812257	TRUE	TRUE	FALSE
NTC_vs_SUGP1	CTNNAL1	9	108942569	109013522	1.41699e-15	1.01598e-12	-0.81651	TRUE	TRUE	FALSE
NTC_vs_SUGP1	CCNC	6	99542387	99568825	9.86374e-13	4.52627e-10	-0.816542	TRUE	TRUE	FALSE
NTC_vs_SUGP1	DZIP3	3	108589705	108694840	6.35765e-21	8.58058e-18	-0.828154	TRUE	TRUE	FALSE
NTC_vs_SUGP1	ITFG1-AS1	16	47144323	47162749	6.45652e-05	0.0062243	-0.842699	TRUE	TRUE	FALSE
NTC_vs_SUGP1	LYPD1	2	132643286	132671579	7.43088e-17	6.81977e-14	-0.846968	TRUE	TRUE	FALSE
NTC_vs_SUGP1	HAUS4	14	22946228	22957161	5.207e-14	2.84451e-11	-0.849272	TRUE	TRUE	FALSE
NTC_vs_SUGP1	PARP2	14	20343615	20357904	6.15745e-26	1.76596e-22	-0.858357	TRUE	TRUE	FALSE
NTC_vs_SUGP1	MAN2A1	5	109689366	109869625	6.78664e-20	8.1954e-17	-0.860242	TRUE	TRUE	FALSE
NTC_vs_SUGP1	ABCB7	X	75051048	75156732	4.29129e-24	8.20495e-21	-0.866548	TRUE	TRUE	FALSE
NTC_vs_SUGP1	AC119673.2	1	205813322	205896082	7.23575e-05	0.00680398	-0.868042	TRUE	TRUE	FALSE
NTC_vs_SUGP1	TTI1	20	37983007	38033461	3.9755e-22	6.08092e-19	-0.887568	TRUE	TRUE	FALSE
NTC_vs_SUGP1	ATOH8	2	85751344	85791383	0.000595282	0.0362285	-0.895117	TRUE	TRUE	FALSE
NTC_vs_SUGP1	CNN1	19	11538767	11550323	2.18344e-14	1.39158e-11	-0.902401	TRUE	TRUE	FALSE
NTC_vs_SUGP1	TAF2	8	119730774	119832841	2.71543e-24	6.23029e-21	-0.911726	TRUE	TRUE	FALSE
NTC_vs_SUGP1	AL355075.1	14	20344233	20346888	7.7941e-05	0.00726943	-0.91415	TRUE	TRUE	FALSE
NTC_vs_SUGP1	NSMCE4A	10	121957091	121975217	2.59548e-24	6.23029e-21	-0.916058	TRUE	TRUE	FALSE
NTC_vs_SUGP1	DLG1	3	197042560	197299330	2.35247e-33	1.0795e-29	-0.921703	TRUE	TRUE	FALSE
NTC_vs_SUGP1	CTSO	4	155924118	155953910	0.00060286	0.0365927	-0.954129	TRUE	TRUE	FALSE
NTC_vs_SUGP1	CHRD	3	184380073	184390736	3.35217e-06	0.000525494	-0.9682	TRUE	TRUE	FALSE
NTC_vs_SUGP1	RECQL	12	21468910	21501669	9.97509e-31	3.81448e-27	-1.02524	TRUE	TRUE	FALSE
NTC_vs_SUGP1	FGF22	19	639879	644371	0.000332721	0.0239308	-1.02674	TRUE	TRUE	FALSE
NTC_vs_SUGP1	CDK8	13	26254104	26405238	7.71035e-20	8.84531e-17	-1.03969	TRUE	TRUE	FALSE
NTC_vs_SUGP1	DYNC2I2	9	128633661	128656787	2.31497e-33	1.0795e-29	-1.04375	TRUE	TRUE	FALSE
NTC_vs_SUGP1	RDX	11	109864295	110296712	3.61992e-24	7.55049e-21	-1.04941	TRUE	TRUE	FALSE
NTC_vs_SUGP1	ACD	16	67657512	67660815	2.76321e-13	1.32081e-10	-1.05691	TRUE	TRUE	FALSE
NTC_vs_SUGP1	ASB9	X	15235288	15270467	5.50394e-11	1.97316e-08	-1.16974	TRUE	TRUE	FALSE
NTC_vs_SUGP1	PPP2R5A	1	212285410	212361853	3.53709e-27	1.15936e-23	-1.19364	TRUE	TRUE	FALSE
NTC_vs_SUGP1	AC018558.7	16	35499494	35522465	1.37176e-08	3.57655e-06	-1.23458	TRUE	TRUE	FALSE
NTC_vs_SUGP1	WASHC5	8	125024260	125091819	2.8e-45	2.6056e-41	-1.24186	TRUE	TRUE	FALSE
NTC_vs_SUGP1	LMAN1	18	59327823	59359265	0	0	-1.25629	TRUE	TRUE	FALSE
NTC_vs_SUGP1	WASHC5-AS1	8	125040684	125044989	6.35794e-18	6.34246e-15	-1.25837	TRUE	TRUE	FALSE
NTC_vs_SUGP1	SBK2	19	55528611	55537133	3.90069e-06	0.000600654	-1.26786	TRUE	TRUE	FALSE
NTC_vs_SUGP1	AC129510.1	17	82153430	82154815	2.19823e-11	8.40603e-09	-1.31394	TRUE	TRUE	FALSE
NTC_vs_SUGP1	SLC46A2	9	112878920	112890876	0.000206175	0.0164825	-1.51808	TRUE	TRUE	FALSE
NTC_vs_SUGP1	SUGP1	19	19276018	19320509	0	0	-2.01294	TRUE	TRUE	FALSE
XCR1_vs_SUGP1	TTLL7-IT1	1	83979118	83984300	8.37091e-06	0.000923376	5.83109	TRUE	TRUE	FALSE
XCR1_vs_SUGP1	LINC00564	13	81225865	81226983	9.43338e-07	0.000145261	4.98864	TRUE	TRUE	FALSE
XCR1_vs_SUGP1	AC009152.1	16	17445825	17446380	6.40519e-09	1.70885e-06	3.41676	TRUE	TRUE	FALSE
XCR1_vs_SUGP1	LCN9	9	135663322	135666422	4.25823e-06	0.00050103	3.36968	TRUE	TRUE	FALSE
XCR1_vs_SUGP1	AL158196.1	13	48041751	48042184	2.82147e-11	1.0115e-08	3.33086	TRUE	TRUE	FALSE
XCR1_vs_SUGP1	LINC00315	21	45300245	45305257	1.44424e-07	2.862e-05	2.50278	TRUE	TRUE	FALSE
XCR1_vs_SUGP1	HTR2B	2	231108230	231125042	3.72415e-13	1.61221e-10	2.33318	TRUE	TRUE	FALSE
XCR1_vs_SUGP1	AC007342.4	16	53373479	53385019	0.000680421	0.0278778	2.00324	TRUE	TRUE	FALSE
XCR1_vs_SUGP1	Z94721.1	6	166969626	166999065	7.86767e-07	0.000125358	1.59245	TRUE	TRUE	FALSE
XCR1_vs_SUGP1	RAPSN	11	47437764	47449143	5.20824e-10	1.53202e-07	1.55676	TRUE	TRUE	FALSE
XCR1_vs_SUGP1	OSMR-AS1	5	38682581	38845829	2.28448e-11	8.31985e-09	1.26482	TRUE	TRUE	FALSE
XCR1_vs_SUGP1	AP003778.1	11	59545602	59558882	0.00017344	0.0103964	1.23611	TRUE	TRUE	FALSE
XCR1_vs_SUGP1	LINC01138	1	148290889	148519604	2.23846e-18	1.60498e-15	1.20421	TRUE	TRUE	FALSE
XCR1_vs_SUGP1	AL512306.2	1	204626775	204629712	4.86989e-11	1.64316e-08	1.08624	TRUE	TRUE	FALSE
XCR1_vs_SUGP1	AL137857.1	1	30731693	30733427	5.93609e-05	0.0045551	1.04648	TRUE	TRUE	FALSE
XCR1_vs_SUGP1	AC040977.1	17	6994642	6995189	8.33501e-05	0.00595301	0.976087	TRUE	TRUE	FALSE
XCR1_vs_SUGP1	NOSTRIN	2	168786539	168865514	1.37927e-09	3.90691e-07	0.903143	TRUE	TRUE	FALSE
XCR1_vs_SUGP1	EXOC3L2	19	45212370	45245407	5.82653e-14	2.78508e-11	0.901603	TRUE	TRUE	FALSE
XCR1_vs_SUGP1	SERPINB5	18	63476958	63505085	0.00116837	0.0405839	0.883126	TRUE	TRUE	FALSE
XCR1_vs_SUGP1	CXorf38	X	40626921	40647561	3.00437e-24	3.82958e-21	0.817249	TRUE	TRUE	FALSE
XCR1_vs_SUGP1	AC006262.2	19	46163893	46180647	0.000383436	0.0182901	0.803644	TRUE	TRUE	FALSE
XCR1_vs_SUGP1	ZNF91	19	23304991	23395471	8.30274e-07	0.000131378	0.797842	TRUE	TRUE	FALSE
XCR1_vs_SUGP1	ZNF548	19	57389850	57402992	3.74261e-11	1.28165e-08	0.793706	TRUE	TRUE	FALSE
XCR1_vs_SUGP1	NUP50-DT	22	45133020	45163781	0.00117736	0.0407442	0.71748	TRUE	TRUE	FALSE
XCR1_vs_SUGP1	LAPTM5	1	30732469	30757774	1.44755e-05	0.00143157	0.716927	TRUE	TRUE	FALSE
XCR1_vs_SUGP1	KATNBL1	15	34140674	34210096	5.76092e-07	9.64807e-05	0.700355	TRUE	TRUE	FALSE
XCR1_vs_SUGP1	AC060780.1	17	43148368	43171037	2.1641e-15	1.24133e-12	0.69334	TRUE	TRUE	FALSE
XCR1_vs_SUGP1	PID1	2	228850526	229271287	3.30888e-11	1.15029e-08	0.68023	TRUE	TRUE	FALSE
XCR1_vs_SUGP1	AL713998.1	6	67878316	67889339	0.0007662	0.0303098	0.646632	TRUE	TRUE	FALSE
XCR1_vs_SUGP1	AC022400.6	10	73742995	73744230	2.76965e-14	1.38145e-11	0.642697	TRUE	TRUE	FALSE
XCR1_vs_SUGP1	CEACAM1	19	42507304	42561234	0.000937692	0.034926	0.623	TRUE	TRUE	FALSE
XCR1_vs_SUGP1	RPRD1A	18	35984387	36067576	3.01122e-18	2.09362e-15	0.622564	TRUE	TRUE	FALSE
XCR1_vs_SUGP1	AL158206.1	9	19453209	19455173	0.00110688	0.0395071	0.598066	TRUE	TRUE	FALSE
XCR1_vs_SUGP1	AP003900.1	21	10328411	10342737	0.000295277	0.0151902	0.546302	TRUE	TRUE	FALSE
XCR1_vs_SUGP1	NLRP1	17	5499427	5619424	6.62296e-07	0.000108165	0.543403	TRUE	TRUE	FALSE
XCR1_vs_SUGP1	ACER2	9	19409009	19452505	1.90918e-06	0.000262301	0.527575	TRUE	TRUE	FALSE
XCR1_vs_SUGP1	ZNF468	19	52838010	52857649	3.17674e-06	0.000404928	0.51682	TRUE	TRUE	FALSE
XCR1_vs_SUGP1	FUCA1	1	23845077	23868290	0.000542721	0.0238312	0.514647	TRUE	TRUE	FALSE
XCR1_vs_SUGP1	PIR	X	15384799	15493564	2.21607e-06	0.000300861	0.513919	TRUE	TRUE	FALSE
XCR1_vs_SUGP1	PURPL	5	27217714	27496994	2.6229e-12	1.09418e-09	0.511713	TRUE	TRUE	FALSE
XCR1_vs_SUGP1	DNAJA4	15	78264086	78282196	0.000498167	0.0224556	-0.504088	TRUE	TRUE	FALSE
XCR1_vs_SUGP1	WASHC4	12	105107324	105169130	1.81686e-08	4.63178e-06	-0.508786	TRUE	TRUE	FALSE
XCR1_vs_SUGP1	MAP3K7CL	21	29077471	29175889	0.000577074	0.0249348	-0.512474	TRUE	TRUE	FALSE
XCR1_vs_SUGP1	AL078590.2	6	134520163	134689399	0.000121097	0.00787993	-0.513326	TRUE	TRUE	FALSE
XCR1_vs_SUGP1	PRSS12	4	118280038	118353003	7.28496e-08	1.59187e-05	-0.517118	TRUE	TRUE	FALSE
XCR1_vs_SUGP1	VARS2	6	30914205	30926459	5.36697e-12	2.16035e-09	-0.526263	TRUE	TRUE	FALSE
XCR1_vs_SUGP1	ATP2B1-AS1	12	89708959	89712590	0.000136944	0.0085848	-0.528079	TRUE	TRUE	FALSE
XCR1_vs_SUGP1	HAUS7	X	153447666	153495516	2.19352e-06	0.000299573	-0.535023	TRUE	TRUE	FALSE
XCR1_vs_SUGP1	COL5A3	19	9959561	10010504	6.3493e-05	0.00476073	-0.536177	TRUE	TRUE	FALSE
XCR1_vs_SUGP1	KTN1	14	55559072	55701526	4.40463e-08	1.0106e-05	-0.536333	TRUE	TRUE	FALSE
XCR1_vs_SUGP1	AL691432.2	1	1613758	1615795	0.000108082	0.00718791	-0.537299	TRUE	TRUE	FALSE
XCR1_vs_SUGP1	ZNF576	19	43596392	43601157	1.07427e-06	0.000160053	-0.538078	TRUE	TRUE	FALSE
XCR1_vs_SUGP1	ADAMTSL1	9	17906563	18910950	0.000221195	0.0122422	-0.539551	TRUE	TRUE	FALSE
XCR1_vs_SUGP1	DNASE1L2	16	2235816	2238711	2.48349e-06	0.000327478	-0.53993	TRUE	TRUE	FALSE
XCR1_vs_SUGP1	ABCC1	16	15949138	16143257	1.10653e-10	3.57581e-08	-0.54212	TRUE	TRUE	FALSE
XCR1_vs_SUGP1	TREX2	X	153444720	153470587	2.94847e-06	0.000377932	-0.544976	TRUE	TRUE	FALSE
XCR1_vs_SUGP1	TFAP2A-AS2	6	10404502	10407928	0.000355793	0.017395	-0.553453	TRUE	TRUE	FALSE
XCR1_vs_SUGP1	VPS8	3	184812143	185052614	1.41834e-07	2.85459e-05	-0.557061	TRUE	TRUE	FALSE
XCR1_vs_SUGP1	RNPEPL1	2	240565804	240581372	4.70387e-07	8.1147e-05	-0.56338	TRUE	TRUE	FALSE
XCR1_vs_SUGP1	CIRBP	19	1259384	1274880	2.55844e-08	6.13639e-06	-0.57018	TRUE	TRUE	FALSE
XCR1_vs_SUGP1	NCAPG	4	17810979	17844865	2.96912e-20	2.62013e-17	-0.573907	TRUE	TRUE	FALSE
XCR1_vs_SUGP1	EPHA4	2	221418027	221574202	1.02197e-05	0.0010756	-0.575882	TRUE	TRUE	FALSE
XCR1_vs_SUGP1	SEPSECS	4	25120014	25160449	1.03259e-06	0.000155867	-0.580374	TRUE	TRUE	FALSE
XCR1_vs_SUGP1	DNAJC3	13	95677139	95794988	6.48025e-12	2.5635e-09	-0.584193	TRUE	TRUE	FALSE
XCR1_vs_SUGP1	FIG4	6	109690609	109878098	1.35465e-05	0.0013632	-0.587418	TRUE	TRUE	FALSE
XCR1_vs_SUGP1	RTF1	15	41408408	41483563	7.83169e-12	3.0456e-09	-0.59316	TRUE	TRUE	FALSE
XCR1_vs_SUGP1	AP2A2	11	924894	1012245	8.18602e-11	2.68314e-08	-0.59434	TRUE	TRUE	FALSE
XCR1_vs_SUGP1	CTU2	16	88706483	88715396	0.000209755	0.0118449	-0.598341	TRUE	TRUE	FALSE
XCR1_vs_SUGP1	SAPCD1	6	31762996	31764851	3.04988e-09	8.23254e-07	-0.602255	TRUE	TRUE	FALSE
XCR1_vs_SUGP1	PAFAH1B1	17	2593210	2685615	5.93399e-16	3.49101e-13	-0.604787	TRUE	TRUE	FALSE
XCR1_vs_SUGP1	TSTD3	6	99520976	99589899	2.65596e-10	8.3477e-08	-0.619056	TRUE	TRUE	FALSE
XCR1_vs_SUGP1	TPR	1	186311652	186375693	1.26014e-21	1.44563e-18	-0.619613	TRUE	TRUE	FALSE
XCR1_vs_SUGP1	ARMH3	10	101845599	102056193	7.96108e-17	5.21883e-14	-0.620843	TRUE	TRUE	FALSE
XCR1_vs_SUGP1	NCAM1-AS1	11	113265137	113274032	0.000118667	0.00777913	-0.6209	TRUE	TRUE	FALSE
XCR1_vs_SUGP1	MXRA8	1	1352689	1361777	2.37372e-07	4.50747e-05	-0.630628	TRUE	TRUE	FALSE
XCR1_vs_SUGP1	AC027796.3	17	3585149	3636249	2.94176e-10	8.99944e-08	-0.638039	TRUE	TRUE	FALSE
XCR1_vs_SUGP1	JUND	19	18279694	18281622	3.4447e-05	0.00290571	-0.638742	TRUE	TRUE	FALSE
XCR1_vs_SUGP1	MAP3K7	6	90513573	90587072	1.72104e-19	1.31625e-16	-0.639373	TRUE	TRUE	FALSE
XCR1_vs_SUGP1	FASTKD1	2	169528508	169573875	2.56753e-08	6.13639e-06	-0.643615	TRUE	TRUE	FALSE
XCR1_vs_SUGP1	POLR1A	2	86020216	86106155	7.08556e-05	0.00519396	-0.643797	TRUE	TRUE	FALSE
XCR1_vs_SUGP1	GPR39	2	132416805	132646582	1.46401e-11	5.50659e-09	-0.649815	TRUE	TRUE	FALSE
XCR1_vs_SUGP1	TTLL7	1	83865024	83999150	0.00030152	0.0154421	-0.650442	TRUE	TRUE	FALSE
XCR1_vs_SUGP1	AC100810.1	8	1761054	1764508	0.000846951	0.0324957	-0.652469	TRUE	TRUE	FALSE
XCR1_vs_SUGP1	RNF38	9	36336396	36487548	3.71256e-21	3.70352e-18	-0.659547	TRUE	TRUE	FALSE
XCR1_vs_SUGP1	PHGDH	1	119648411	119744218	1.4565e-21	1.519e-18	-0.670422	TRUE	TRUE	FALSE
XCR1_vs_SUGP1	MAST1	19	12833951	12874952	5.80207e-05	0.0044672	-0.670556	TRUE	TRUE	FALSE
XCR1_vs_SUGP1	MUC1	1	155185824	155192916	0.000140662	0.00876998	-0.676416	TRUE	TRUE	FALSE
XCR1_vs_SUGP1	AC092803.1	1	212557833	212559731	5.06618e-07	8.61025e-05	-0.679252	TRUE	TRUE	FALSE
XCR1_vs_SUGP1	AMH	19	2249309	2252073	5.36147e-07	9.04512e-05	-0.688937	TRUE	TRUE	FALSE
XCR1_vs_SUGP1	MFNG	22	37469063	37486393	6.64748e-07	0.000108165	-0.69062	TRUE	TRUE	FALSE
XCR1_vs_SUGP1	TAF6L	11	62771357	62787342	1.72102e-16	1.06722e-13	-0.695528	TRUE	TRUE	FALSE
XCR1_vs_SUGP1	DYNC1I2	2	171687409	171750158	2.60717e-24	3.51876e-21	-0.69949	TRUE	TRUE	FALSE
XCR1_vs_SUGP1	SHPK	17	3608240	3636250	3.10281e-11	1.09524e-08	-0.699939	TRUE	TRUE	FALSE
XCR1_vs_SUGP1	DPH5	1	100989623	101026088	1.18293e-11	4.52354e-09	-0.703628	TRUE	TRUE	FALSE
XCR1_vs_SUGP1	AP001160.3	11	62786023	62786785	2.78847e-10	8.64577e-08	-0.710546	TRUE	TRUE	FALSE
XCR1_vs_SUGP1	TGM1	14	24249114	24264432	6.02869e-08	1.3561e-05	-0.71953	TRUE	TRUE	FALSE
XCR1_vs_SUGP1	TPP2	13	102596986	102679958	5.52386e-15	3.01761e-12	-0.7259	TRUE	TRUE	FALSE
XCR1_vs_SUGP1	YIF1A	11	66284580	66289145	8.57312e-09	2.21013e-06	-0.726269	TRUE	TRUE	FALSE
XCR1_vs_SUGP1	CCDC74B	2	130139287	130145134	2.37711e-07	4.50747e-05	-0.730098	TRUE	TRUE	FALSE
XCR1_vs_SUGP1	LIG3	17	34980512	35009743	8.68079e-15	4.52664e-12	-0.735012	TRUE	TRUE	FALSE
XCR1_vs_SUGP1	KIF20A	5	138178719	138187723	1.3572e-19	1.07378e-16	-0.742869	TRUE	TRUE	FALSE
XCR1_vs_SUGP1	ELP2	18	36129444	36180557	3.69e-16	2.22798e-13	-0.747664	TRUE	TRUE	FALSE
XCR1_vs_SUGP1	SHKBP1	19	40576853	40591399	2.83126e-19	2.0955e-16	-0.754969	TRUE	TRUE	FALSE
XCR1_vs_SUGP1	CTNNAL1	9	108942569	109013522	3.68161e-14	1.79725e-11	-0.756313	TRUE	TRUE	FALSE
XCR1_vs_SUGP1	SMARCA1	X	129446501	129523500	4.6566e-08	1.05783e-05	-0.757133	TRUE	TRUE	FALSE
XCR1_vs_SUGP1	SLC25A13	7	96120220	96322147	2.64261e-26	3.78951e-23	-0.76687	TRUE	TRUE	FALSE
XCR1_vs_SUGP1	SKIV2L	6	31959117	31969751	7.85724e-32	1.80276e-28	-0.767311	TRUE	TRUE	FALSE
XCR1_vs_SUGP1	CCNC	6	99542387	99568825	5.02287e-12	2.05794e-09	-0.779639	TRUE	TRUE	FALSE
XCR1_vs_SUGP1	IQGAP1	15	90388242	90502239	4.96582e-30	1.03578e-26	-0.781783	TRUE	TRUE	FALSE
XCR1_vs_SUGP1	AL132780.3	14	22946270	22982258	3.95251e-17	2.66724e-14	-0.794869	TRUE	TRUE	FALSE
XCR1_vs_SUGP1	EFEMP2	11	65866441	65873592	2.71146e-05	0.00243968	-0.808236	TRUE	TRUE	FALSE
XCR1_vs_SUGP1	MMP24	20	35226690	35276998	6.38498e-08	1.4223e-05	-0.808413	TRUE	TRUE	FALSE
XCR1_vs_SUGP1	PARP2	14	20343615	20357904	1.8726e-35	5.37062e-32	-0.822508	TRUE	TRUE	FALSE
XCR1_vs_SUGP1	ITFG1-AS1	16	47144323	47162749	5.03505e-05	0.00402703	-0.824538	TRUE	TRUE	FALSE
XCR1_vs_SUGP1	INPPL1	11	72223701	72239147	4.47854e-27	7.90429e-24	-0.829823	TRUE	TRUE	FALSE
XCR1_vs_SUGP1	TTI1	20	37983007	38033461	3.61834e-20	3.07479e-17	-0.834757	TRUE	TRUE	FALSE
XCR1_vs_SUGP1	MMUT	6	49430360	49463253	1.04818e-14	5.34434e-12	-0.844909	TRUE	TRUE	FALSE
XCR1_vs_SUGP1	DZIP3	3	108589705	108694840	4.48514e-29	8.57559e-26	-0.845989	TRUE	TRUE	FALSE
XCR1_vs_SUGP1	ITFG1	16	47154387	47464149	4.50754e-21	4.30921e-18	-0.858183	TRUE	TRUE	FALSE
XCR1_vs_SUGP1	FGF22	19	639879	644371	0.00136948	0.0452105	-0.860996	TRUE	TRUE	FALSE
XCR1_vs_SUGP1	HAUS4	14	22946228	22957161	4.41021e-15	2.468e-12	-0.869427	TRUE	TRUE	FALSE
XCR1_vs_SUGP1	ABCB7	X	75051048	75156732	2.43432e-33	6.20588e-30	-0.87098	TRUE	TRUE	FALSE
XCR1_vs_SUGP1	LYPD1	2	132643286	132671579	7.72782e-21	7.09228e-18	-0.877618	TRUE	TRUE	FALSE
XCR1_vs_SUGP1	MAN2A1	5	109689366	109869625	1.89425e-23	2.28745e-20	-0.882348	TRUE	TRUE	FALSE
XCR1_vs_SUGP1	NSMCE4A	10	121957091	121975217	1.69688e-26	2.59555e-23	-0.889508	TRUE	TRUE	FALSE
XCR1_vs_SUGP1	AL355075.1	14	20344233	20346888	3.31991e-05	0.00285289	-0.89243	TRUE	TRUE	FALSE
XCR1_vs_SUGP1	TAF2	8	119730774	119832841	1.58568e-26	2.59555e-23	-0.893562	TRUE	TRUE	FALSE
XCR1_vs_SUGP1	AC018558.7	16	35499494	35522465	0.000131978	0.00831895	-0.937353	TRUE	TRUE	FALSE
XCR1_vs_SUGP1	DLG1	3	197042560	197299330	3.2e-44	1.44763e-40	-0.939461	TRUE	TRUE	FALSE
XCR1_vs_SUGP1	RECQL	12	21468910	21501669	2.5e-44	1.44763e-40	-0.972634	TRUE	TRUE	FALSE
XCR1_vs_SUGP1	CDK8	13	26254104	26405238	1.04432e-19	8.55743e-17	-1.02534	TRUE	TRUE	FALSE
XCR1_vs_SUGP1	CHRD	3	184380073	184390736	2.68942e-06	0.000348621	-1.03471	TRUE	TRUE	FALSE
XCR1_vs_SUGP1	ACD	16	67657512	67660815	2.4778e-13	1.16022e-10	-1.03599	TRUE	TRUE	FALSE
XCR1_vs_SUGP1	RDX	11	109864295	110296712	1.40493e-21	1.519e-18	-1.03957	TRUE	TRUE	FALSE
XCR1_vs_SUGP1	LINC01638	22	27221349	27225134	3.77691e-06	0.000456092	-1.05986	TRUE	TRUE	FALSE
XCR1_vs_SUGP1	AC119673.2	1	205813322	205896082	3.97968e-07	7.0611e-05	-1.06102	TRUE	TRUE	FALSE
XCR1_vs_SUGP1	CNN1	19	11538767	11550323	2.92869e-13	1.31756e-10	-1.06522	TRUE	TRUE	FALSE
XCR1_vs_SUGP1	CTSO	4	155924118	155953910	1.95374e-05	0.00186003	-1.07111	TRUE	TRUE	FALSE
XCR1_vs_SUGP1	DYNC2I2	9	128633661	128656787	4.14243e-38	1.58406e-34	-1.08527	TRUE	TRUE	FALSE
XCR1_vs_SUGP1	WASHC5-AS1	8	125040684	125044989	1.34707e-16	8.58532e-14	-1.1034	TRUE	TRUE	FALSE
XCR1_vs_SUGP1	LMAN1	18	59327823	59359265	0	8.4e-45	-1.20857	TRUE	TRUE	FALSE
XCR1_vs_SUGP1	PPP2R5A	1	212285410	212361853	3.68327e-37	1.20727e-33	-1.21401	TRUE	TRUE	FALSE
XCR1_vs_SUGP1	WASHC5	8	125024260	125091819	0	0	-1.22346	TRUE	TRUE	FALSE
XCR1_vs_SUGP1	ATOH8	2	85751344	85791383	0.00121862	0.0418562	-1.22874	TRUE	TRUE	FALSE
XCR1_vs_SUGP1	ASB9	X	15235288	15270467	8.33013e-15	4.4448e-12	-1.29174	TRUE	TRUE	FALSE
XCR1_vs_SUGP1	AC129510.1	17	82153430	82154815	2.67081e-13	1.22558e-10	-1.31055	TRUE	TRUE	FALSE
XCR1_vs_SUGP1	SBK2	19	55528611	55537133	9.01744e-07	0.000140746	-1.44678	TRUE	TRUE	FALSE
XCR1_vs_SUGP1	SLC46A2	9	112878920	112890876	9.85352e-06	0.00104184	-1.69286	TRUE	TRUE	FALSE
XCR1_vs_SUGP1	SUGP1	19	19276018	19320509	0	0	-1.99953	TRUE	TRUE	FALSE
NTC_vs_SUGP1	GRHL3	1	24319357	24364482	1.1869e-06	0.0002214	1.28596	TRUE	FALSE	FALSE
NTC_vs_SUGP1	LINC01164	10	131772398	131790199	2.06575e-06	0.000351086	1.20753	TRUE	FALSE	FALSE
NTC_vs_SUGP1	SIGLEC14	19	51642553	51646801	0.000190201	0.0153661	1.15054	TRUE	FALSE	FALSE
NTC_vs_SUGP1	AL359987.1	6	92631066	92633268	0.000211873	0.0168208	1.08094	TRUE	FALSE	FALSE
NTC_vs_SUGP1	IGFL2	19	46143106	46161299	3.66492e-05	0.00396641	0.898609	TRUE	FALSE	FALSE
NTC_vs_SUGP1	CDH10	5	24487100	24644978	0.000280361	0.0208175	0.870888	TRUE	FALSE	FALSE
NTC_vs_SUGP1	VPS13B-DT	8	98958277	99013743	0.000501657	0.0321509	0.840024	TRUE	FALSE	FALSE
NTC_vs_SUGP1	TMEM40	3	12733528	12769457	0.000111028	0.00991217	0.796772	TRUE	FALSE	FALSE
NTC_vs_SUGP1	PINCR	X	43176994	43226598	3.91686e-05	0.00417993	0.79221	TRUE	FALSE	FALSE
NTC_vs_SUGP1	IGFL2-AS1	19	46189029	46203160	7.42914e-08	1.72176e-05	0.774178	TRUE	FALSE	FALSE
NTC_vs_SUGP1	NECTIN4	1	161070998	161089558	3.13706e-10	9.99676e-08	0.73079	TRUE	FALSE	FALSE
NTC_vs_SUGP1	FAS	10	88990531	89017059	7.36432e-13	3.44831e-10	0.714319	TRUE	FALSE	FALSE
NTC_vs_SUGP1	AL390208.1	6	108998482	108999125	0.000226324	0.0174841	0.707887	TRUE	FALSE	FALSE
NTC_vs_SUGP1	PARD6G	18	80157232	80247514	1.37322e-09	4.03939e-07	0.683991	TRUE	FALSE	FALSE
NTC_vs_SUGP1	AC090409.1	18	61585746	61607006	0.000256896	0.0195678	0.660277	TRUE	FALSE	FALSE
NTC_vs_SUGP1	SESN1	6	108986437	109094819	1.04089e-10	3.5645e-08	0.654143	TRUE	FALSE	FALSE
NTC_vs_SUGP1	INPP5D	2	233059967	233207903	1.04029e-05	0.00141233	0.621973	TRUE	FALSE	FALSE
NTC_vs_SUGP1	CYGB	17	76527356	76551175	7.50467e-06	0.00106288	0.611398	TRUE	FALSE	FALSE
NTC_vs_SUGP1	DDIT4-AS1	10	72274915	72275980	6.00009e-06	0.000865825	0.610817	TRUE	FALSE	FALSE
NTC_vs_SUGP1	SLC52A1	17	5032600	5052009	0.000672094	0.039338	0.59752	TRUE	FALSE	FALSE
NTC_vs_SUGP1	CD1D	1	158178030	158186427	1.72231e-06	0.00030633	0.577696	TRUE	FALSE	FALSE
NTC_vs_SUGP1	DDIT4	10	72273924	72276036	1.93019e-05	0.00229463	0.56784	TRUE	FALSE	FALSE
NTC_vs_SUGP1	FDXR	17	74862497	74873031	2.11182e-10	6.92195e-08	0.556099	TRUE	FALSE	FALSE
NTC_vs_SUGP1	NID2	14	52004803	52069228	0.000606963	0.0367445	0.555946	TRUE	FALSE	FALSE
NTC_vs_SUGP1	AC003002.3	19	57389884	57419994	0.000213774	0.0168635	0.552027	TRUE	FALSE	FALSE
NTC_vs_SUGP1	AC139100.1	18	80183680	80202992	1.76462e-05	0.00213091	0.547021	TRUE	FALSE	FALSE
NTC_vs_SUGP1	BTG2	1	203305491	203309602	8.07542e-10	2.43793e-07	0.545162	TRUE	FALSE	FALSE
NTC_vs_SUGP1	ZMAT3	3	178960121	179072215	1.39363e-10	4.63411e-08	0.541986	TRUE	FALSE	FALSE
NTC_vs_SUGP1	TECPR2	14	102362941	102502477	9.34508e-09	2.58329e-06	0.541285	TRUE	FALSE	FALSE
NTC_vs_SUGP1	AC093866.1	4	89410960	89726752	0.000664239	0.0391781	0.541117	TRUE	FALSE	FALSE
NTC_vs_SUGP1	PTCHD4	6	47878028	48068689	2.4627e-06	0.000404455	0.535741	TRUE	FALSE	FALSE
NTC_vs_SUGP1	CDKN1A	6	36676460	36687337	4.81854e-08	1.17613e-05	0.532367	TRUE	FALSE	FALSE
NTC_vs_SUGP1	RRM2B	8	102204502	102238961	1.01586e-08	2.75757e-06	0.529848	TRUE	FALSE	FALSE
NTC_vs_SUGP1	SESN2	1	28259518	28282491	0.000137126	0.0118821	0.527793	TRUE	FALSE	FALSE
NTC_vs_SUGP1	MDM2	12	68808177	68850686	1.00737e-12	4.53196e-10	0.526949	TRUE	FALSE	FALSE
NTC_vs_SUGP1	AC025423.4	12	68841288	68843237	3.39622e-07	7.02007e-05	0.518796	TRUE	FALSE	FALSE
NTC_vs_SUGP1	TRIM22	11	5689697	5737089	0.000397027	0.0273555	0.516301	TRUE	FALSE	FALSE
NTC_vs_SUGP1	CLHC1	2	55172547	55232563	7.42726e-05	0.00695555	0.515355	TRUE	FALSE	FALSE
NTC_vs_SUGP1	TENT5A	6	81491439	81752774	3.92282e-07	8.03617e-05	0.513771	TRUE	FALSE	FALSE
NTC_vs_SUGP1	PWAR5	15	24985053	24988232	2.34437e-05	0.00270298	0.508287	TRUE	FALSE	FALSE
NTC_vs_SUGP1	LIMS1	2	108534355	108687246	6.29448e-12	2.57894e-09	-0.502512	TRUE	FALSE	FALSE
NTC_vs_SUGP1	AC002470.2	22	20979462	20998121	3.89835e-05	0.00417961	-0.502965	TRUE	FALSE	FALSE
NTC_vs_SUGP1	PLA2G7	6	46704201	46735693	0.000882676	0.0495162	-0.503115	TRUE	FALSE	FALSE
NTC_vs_SUGP1	FLT4	5	180601506	180649624	3.55897e-06	0.000551737	-0.512593	TRUE	FALSE	FALSE
NTC_vs_SUGP1	SAFB2	19	5586999	5624046	0.000151345	0.0128135	-0.514171	TRUE	FALSE	FALSE
NTC_vs_SUGP1	LINC00857	10	80207372	80219657	4.7716e-05	0.00477203	-0.517262	TRUE	FALSE	FALSE
NTC_vs_SUGP1	EML3	11	62602218	62612775	6.48009e-08	1.51713e-05	-0.517623	TRUE	FALSE	FALSE
NTC_vs_SUGP1	AC023824.6	16	35148636	35154366	0.000147888	0.0126083	-0.525072	TRUE	FALSE	FALSE
NTC_vs_SUGP1	PYROXD1	12	21437615	21471250	2.39939e-08	6.04964e-06	-0.529498	TRUE	FALSE	FALSE
NTC_vs_SUGP1	NUCB2	11	17208153	17349980	1.67276e-05	0.0020524	-0.529643	TRUE	FALSE	FALSE
NTC_vs_SUGP1	PSMD1	2	231056845	231173116	5.06719e-07	0.000102886	-0.53505	TRUE	FALSE	FALSE
NTC_vs_SUGP1	H1-4	6	26156329	26157115	0.000724655	0.0419861	-0.539571	TRUE	FALSE	FALSE
NTC_vs_SUGP1	ADAM9	8	38996754	39105445	1.00538e-07	2.23955e-05	-0.567291	TRUE	FALSE	FALSE
NTC_vs_SUGP1	CHDH	3	53812335	53846419	0.000431104	0.0290919	-0.568953	TRUE	FALSE	FALSE
NTC_vs_SUGP1	UPF3B	X	119805311	119852998	1.37095e-09	4.03939e-07	-0.580121	TRUE	FALSE	FALSE
NTC_vs_SUGP1	ATAD1	10	87751512	87841343	2.46791e-06	0.000404455	-0.583442	TRUE	FALSE	FALSE
NTC_vs_SUGP1	H2BC7	6	26199520	26200715	0.000239293	0.0183623	-0.696771	TRUE	FALSE	FALSE
NTC_vs_SUGP1	RMRP	9	35657751	35658018	1.75103e-06	0.000306684	-0.75163	TRUE	FALSE	FALSE
NTC_vs_SUGP1	RMRP	9	35657754	35658017	1.75103e-06	0.000306684	-0.75163	TRUE	FALSE	FALSE
NTC_vs_SUGP1	BX470102.2	1	153586813	153606283	3.11577e-05	0.00343694	-0.882436	TRUE	FALSE	FALSE
NTC_vs_SUGP1	BRINP2	1	177170958	177282422	0.000555826	0.034749	-0.961219	TRUE	FALSE	FALSE
NTC_vs_SUGP1	H2AC21	1	149887469	149887965	0.000867368	0.0487767	-0.96912	TRUE	FALSE	FALSE
NTC_vs_XCR1	XIRP1	3	39183210	39192596	1.86248e-12	4.27308e-08	2.03319	FALSE	TRUE	TRUE
XCR1_vs_SUGP1	XIRP1	3	39183210	39192596	3.1326e-10	9.45716e-08	-1.34441	FALSE	TRUE	TRUE
XCR1_vs_SUGP1	LINC02806	1	148295180	148297556	0.000304786	0.01554	1.59094	FALSE	TRUE	FALSE
XCR1_vs_SUGP1	LINC00602	6	165987551	165989615	0.000492074	0.0222795	1.01538	FALSE	TRUE	FALSE
XCR1_vs_SUGP1	CCL20	2	227805739	227817564	7.816e-05	0.00567501	0.949465	FALSE	TRUE	FALSE
XCR1_vs_SUGP1	NR4A3	9	99821855	99866891	0.00144356	0.0465184	0.923657	FALSE	TRUE	FALSE
XCR1_vs_SUGP1	MIR3142HG	5	160438594	160487426	0.000173544	0.0103964	0.885884	FALSE	TRUE	FALSE
XCR1_vs_SUGP1	LAMA3	18	23689453	23956222	0.00157083	0.049507	0.785933	FALSE	TRUE	FALSE
XCR1_vs_SUGP1	AGBL3	7	134986508	135147963	0.00152607	0.048429	0.777338	FALSE	TRUE	FALSE
XCR1_vs_SUGP1	LINC01060	4	188400736	188681051	2.13075e-05	0.00198731	0.716129	FALSE	TRUE	FALSE
XCR1_vs_SUGP1	AC026412.3	5	1594626	1611467	0.00151054	0.048069	0.714512	FALSE	TRUE	FALSE
XCR1_vs_SUGP1	TNFSF4	1	173183731	173207331	0.00105193	0.0381962	0.692937	FALSE	TRUE	FALSE
XCR1_vs_SUGP1	AC037198.2	15	39588357	39588882	2.40761e-06	0.000319308	0.681594	FALSE	TRUE	FALSE
XCR1_vs_SUGP1	ANGPT4	20	869900	916334	0.00042575	0.0199233	0.662844	FALSE	TRUE	FALSE
XCR1_vs_SUGP1	TMEM179	14	104474678	104605647	0.000672783	0.0276637	0.656233	FALSE	TRUE	FALSE
XCR1_vs_SUGP1	SLC7A11	4	138164097	138242349	0.000871591	0.0332742	0.649404	FALSE	TRUE	FALSE
XCR1_vs_SUGP1	THBS1	15	39581079	39599466	1.97021e-05	0.00186796	0.648258	FALSE	TRUE	FALSE
XCR1_vs_SUGP1	OSGIN1	16	83931311	83966332	0.00139657	0.0458412	0.630768	FALSE	TRUE	FALSE
XCR1_vs_SUGP1	FSIP1	15	39588357	39782841	9.42187e-06	0.00101969	0.618251	FALSE	TRUE	FALSE
XCR1_vs_SUGP1	DGKG	3	186105668	186362234	0.000550022	0.0239918	0.60715	FALSE	TRUE	FALSE
XCR1_vs_SUGP1	IRAK2	3	10164919	10243745	3.06882e-05	0.00267722	0.602524	FALSE	TRUE	FALSE
XCR1_vs_SUGP1	ZFP30	19	37613749	37692337	1.23394e-07	2.52781e-05	0.587142	FALSE	TRUE	FALSE
XCR1_vs_SUGP1	STYK1	12	10618923	10674318	0.000193659	0.011335	0.582595	FALSE	TRUE	FALSE
XCR1_vs_SUGP1	INMT-MINDY4	7	30752137	30892081	0.000752894	0.0299383	0.536792	FALSE	TRUE	FALSE
XCR1_vs_SUGP1	CLGN	4	140388453	140427661	6.64491e-06	0.000747358	0.517451	FALSE	TRUE	FALSE
XCR1_vs_SUGP1	ABHD3	18	21650901	21704780	4.50717e-07	7.83428e-05	0.514736	FALSE	TRUE	FALSE
XCR1_vs_SUGP1	MINDY4	7	30771417	30892387	0.00126536	0.04279	0.51071	FALSE	TRUE	FALSE
XCR1_vs_SUGP1	RHOB	2	20447074	20449440	6.71011e-09	1.76962e-06	-0.50061	FALSE	TRUE	FALSE
XCR1_vs_SUGP1	GJC2	1	228149930	228159826	0.00108522	0.0388874	-0.501613	FALSE	TRUE	FALSE
XCR1_vs_SUGP1	ABCA13	7	48171458	48647497	2.00368e-07	3.92927e-05	-0.501983	FALSE	TRUE	FALSE
XCR1_vs_SUGP1	LZTS3	20	3162617	3173592	4.46967e-06	0.000523226	-0.506645	FALSE	TRUE	FALSE
XCR1_vs_SUGP1	ADAMTSL4	1	150549369	150560937	0.000900358	0.0339767	-0.507285	FALSE	TRUE	FALSE
XCR1_vs_SUGP1	CDHR1	10	84194537	84219621	0.00148729	0.0475933	-0.509548	FALSE	TRUE	FALSE
XCR1_vs_SUGP1	MHENCR	20	63627227	63628824	0.000248731	0.0134366	-0.509969	FALSE	TRUE	FALSE
XCR1_vs_SUGP1	SPIB	19	50418938	50431314	0.00143074	0.0464045	-0.510417	FALSE	TRUE	FALSE
XCR1_vs_SUGP1	FLJ37453	1	15834474	15848147	2.35691e-07	4.50747e-05	-0.513531	FALSE	TRUE	FALSE
XCR1_vs_SUGP1	APBB3	5	140558268	140564781	1.27997e-06	0.000187055	-0.514229	FALSE	TRUE	FALSE
XCR1_vs_SUGP1	AC009065.1	16	2235689	2236913	0.000827952	0.0318734	-0.520474	FALSE	TRUE	FALSE
XCR1_vs_SUGP1	DIO2	14	80197526	80387757	0.00157495	0.0495688	-0.520538	FALSE	TRUE	FALSE
XCR1_vs_SUGP1	AL512625.3	9	62801534	62802699	1.79452e-06	0.000248033	-0.521038	FALSE	TRUE	FALSE
XCR1_vs_SUGP1	AC009005.1	19	567210	572228	0.000148254	0.00911939	-0.522086	FALSE	TRUE	FALSE
XCR1_vs_SUGP1	CTXN1	19	7924491	7926135	0.000988784	0.0362986	-0.524143	FALSE	TRUE	FALSE
XCR1_vs_SUGP1	ADIRF	10	86968432	86983934	0.000526072	0.0232566	-0.526548	FALSE	TRUE	FALSE
XCR1_vs_SUGP1	RFPL4A	19	55759014	55763175	8.3805e-05	0.00595301	-0.526763	FALSE	TRUE	FALSE
XCR1_vs_SUGP1	CERS1	19	18868545	18896727	0.000428177	0.0199677	-0.531858	FALSE	TRUE	FALSE
XCR1_vs_SUGP1	REEP6	19	1491166	1497927	9.52184e-06	0.00102088	-0.54401	FALSE	TRUE	FALSE
XCR1_vs_SUGP1	DZIP1	13	95578202	95644706	1.86579e-11	6.90463e-09	-0.549732	FALSE	TRUE	FALSE
XCR1_vs_SUGP1	PIF1	15	64815632	64825668	6.20028e-11	2.06173e-08	-0.553482	FALSE	TRUE	FALSE
XCR1_vs_SUGP1	KSR2	12	117453012	117968990	0.000213943	0.0120025	-0.559267	FALSE	TRUE	FALSE
XCR1_vs_SUGP1	KCNC1	11	17734774	17856804	0.00155159	0.0491029	-0.565744	FALSE	TRUE	FALSE
XCR1_vs_SUGP1	TBX10	11	67631303	67639560	0.00120237	0.0414562	-0.566871	FALSE	TRUE	FALSE
XCR1_vs_SUGP1	AL121753.2	20	35262727	35264187	0.000154373	0.00942006	-0.57007	FALSE	TRUE	FALSE
XCR1_vs_SUGP1	CCDC78	16	722582	726954	2.30176e-06	0.00030884	-0.571307	FALSE	TRUE	FALSE
XCR1_vs_SUGP1	CEP250-AS1	20	35476203	35490982	0.000456221	0.0210192	-0.574	FALSE	TRUE	FALSE
XCR1_vs_SUGP1	ADIRF-AS1	10	86965345	86971311	0.000517738	0.0229768	-0.57586	FALSE	TRUE	FALSE
XCR1_vs_SUGP1	AC012615.1	19	1874871	1876169	0.000951609	0.0352999	-0.58904	FALSE	TRUE	FALSE
XCR1_vs_SUGP1	PROCA1	17	28703197	28711854	0.00124392	0.0425342	-0.589446	FALSE	TRUE	FALSE
XCR1_vs_SUGP1	AC010646.1	19	17235940	17255448	1.28264e-05	0.00129643	-0.591017	FALSE	TRUE	FALSE
XCR1_vs_SUGP1	SORL1	11	121452314	121633763	4.02804e-05	0.0033607	-0.592401	FALSE	TRUE	FALSE
XCR1_vs_SUGP1	DACT1	14	58633967	58648321	0.00106381	0.0383776	-0.594551	FALSE	TRUE	FALSE
XCR1_vs_SUGP1	SPIRE2	16	89818179	89871319	0.00029767	0.0152791	-0.597537	FALSE	TRUE	FALSE
XCR1_vs_SUGP1	GDF1	19	18868545	18896158	0.000158898	0.00967041	-0.600139	FALSE	TRUE	FALSE
XCR1_vs_SUGP1	KHK	2	27086747	27100762	1.5548e-05	0.0015245	-0.601059	FALSE	TRUE	FALSE
XCR1_vs_SUGP1	LINC00894	X	149938613	150224580	0.000249756	0.0134517	-0.608536	FALSE	TRUE	FALSE
XCR1_vs_SUGP1	CES3	16	66961245	66975149	2.40174e-07	4.51685e-05	-0.613383	FALSE	TRUE	FALSE
XCR1_vs_SUGP1	ZNF467	7	149764182	149773588	0.000511744	0.0227989	-0.614244	FALSE	TRUE	FALSE
XCR1_vs_SUGP1	AC002310.5	16	30526918	30528294	0.00066279	0.0273508	-0.629086	FALSE	TRUE	FALSE
XCR1_vs_SUGP1	SLC4A8	12	51391317	51515763	1.06964e-06	0.000160053	-0.631238	FALSE	TRUE	FALSE
XCR1_vs_SUGP1	DYSF	2	71453722	71686768	5.42828e-05	0.00422191	-0.631624	FALSE	TRUE	FALSE
XCR1_vs_SUGP1	LINC01003	7	152463786	152465549	0.000278354	0.0146352	-0.640984	FALSE	TRUE	FALSE
XCR1_vs_SUGP1	CREB3L1	11	46277662	46321409	0.000499144	0.0224556	-0.643788	FALSE	TRUE	FALSE
XCR1_vs_SUGP1	CACNG6	19	53992288	54012669	0.00135813	0.0449006	-0.645048	FALSE	TRUE	FALSE
XCR1_vs_SUGP1	S1PR4	19	3172346	3180332	0.000285064	0.0148932	-0.647938	FALSE	TRUE	FALSE
XCR1_vs_SUGP1	DENND2A	7	140518420	140673993	0.000210114	0.0118449	-0.649888	FALSE	TRUE	FALSE
XCR1_vs_SUGP1	LINC00639	14	38738155	38948273	0.000128166	0.00810094	-0.666511	FALSE	TRUE	FALSE
XCR1_vs_SUGP1	ICA1	7	8113184	8262687	0.000659756	0.0273239	-0.715652	FALSE	TRUE	FALSE
XCR1_vs_SUGP1	CCBE1	18	59430939	59697662	5.42102e-06	0.000615742	-0.725298	FALSE	TRUE	FALSE
XCR1_vs_SUGP1	U73166.1	3	50260303	50263358	0.0012272	0.0420881	-0.729459	FALSE	TRUE	FALSE
XCR1_vs_SUGP1	HSPB2-C11orf52	11	111912736	111926871	9.36434e-05	0.0064328	-0.738627	FALSE	TRUE	FALSE
XCR1_vs_SUGP1	TGFBR3L	19	7916145	7919097	0.000161605	0.00980917	-0.739959	FALSE	TRUE	FALSE
XCR1_vs_SUGP1	EPHA10	1	37713880	37765133	4.49949e-05	0.00364793	-0.742609	FALSE	TRUE	FALSE
XCR1_vs_SUGP1	AC005256.1	19	1748056	1748745	0.000353302	0.0173346	-0.751584	FALSE	TRUE	FALSE
XCR1_vs_SUGP1	HSPB2	11	111912734	111914093	6.44284e-05	0.00479949	-0.752848	FALSE	TRUE	FALSE
XCR1_vs_SUGP1	AC003102.1	17	44221401	44223710	0.000366685	0.0176748	-0.755794	FALSE	TRUE	FALSE
XCR1_vs_SUGP1	CAHM	6	163413065	163413960	0.000278747	0.0146352	-0.785821	FALSE	TRUE	FALSE
XCR1_vs_SUGP1	PALM3	19	14053363	14062076	0.000685171	0.0280224	-0.815441	FALSE	TRUE	FALSE
XCR1_vs_SUGP1	UBA7	3	49805209	49813953	0.00140852	0.0459222	-0.829905	FALSE	TRUE	FALSE
XCR1_vs_SUGP1	FBXW4	10	101610664	101695295	3.31438e-05	0.00285289	-0.842289	FALSE	TRUE	FALSE
XCR1_vs_SUGP1	AC092117.1	16	2777319	2780568	1.17193e-05	0.00119506	-0.852235	FALSE	TRUE	FALSE
XCR1_vs_SUGP1	DLG1-AS1	3	197298252	197303755	0.000343597	0.0169903	-0.899813	FALSE	TRUE	FALSE
XCR1_vs_SUGP1	AC005307.1	19	28418483	28429490	0.000289233	0.0149463	-0.934509	FALSE	TRUE	FALSE
XCR1_vs_SUGP1	SYNPO2L	10	73644881	73663803	0.00116283	0.0405839	-0.948401	FALSE	TRUE	FALSE
XCR1_vs_SUGP1	ANKRD2	10	97572499	97583884	1.40559e-05	0.0013961	-1.00499	FALSE	TRUE	FALSE
XCR1_vs_SUGP1	MADCAM1	19	489176	505343	0.00140905	0.0459222	-1.00517	FALSE	TRUE	FALSE
XCR1_vs_SUGP1	GP6	19	55013705	55038264	0.000454511	0.0209825	-1.00798	FALSE	TRUE	FALSE
XCR1_vs_SUGP1	SOX9-AS1	17	72067099	72237203	0.00134805	0.0446961	-1.01393	FALSE	TRUE	FALSE
XCR1_vs_SUGP1	WNT11	11	76186325	76210736	0.00106872	0.038494	-1.03359	FALSE	TRUE	FALSE
XCR1_vs_SUGP1	AP001160.2	11	62771120	62771606	1.11293e-05	0.00115543	-1.0547	FALSE	TRUE	FALSE
XCR1_vs_SUGP1	AOAH	7	36512941	36724549	0.000985669	0.0362423	-1.11711	FALSE	TRUE	FALSE
XCR1_vs_SUGP1	CAND2	3	12796472	12871916	1.1682e-05	0.00119506	-1.12984	FALSE	TRUE	FALSE
XCR1_vs_SUGP1	AC010776.2	18	59696459	59698111	9.00083e-05	0.00626041	-1.18454	FALSE	TRUE	FALSE
XCR1_vs_SUGP1	NOX4	11	89324353	89498187	0.000285608	0.0148932	-1.1897	FALSE	TRUE	FALSE
XCR1_vs_SUGP1	ATP2B3	X	153517676	153582939	0.000571695	0.0247958	-1.30363	FALSE	TRUE	FALSE
XCR1_vs_SUGP1	CSRP3	11	19182030	19210571	2.01608e-05	0.00188804	-1.50357	FALSE	TRUE	FALSE
XCR1_vs_SUGP1	MAB21L4	2	240886048	240896889	0.00145395	0.0467875	-1.51826	FALSE	TRUE	FALSE
XCR1_vs_SUGP1	XCR1	3	46017007	46027487	1.12868e-05	0.0011665	-6.06687	FALSE	TRUE	FALSE
