## Supplementary table 10 for "Genome-scale requirements for dynein-based trafficking revealed by a high-content arrayed CRISPR screen"

### Sheet: LABRATS 3'end usage
Gene	Gene_no_version_number	HGNC_symbol	NTCRep1	NTCRep2	NTCRep3	XCR1Rep1	XCR1Rep2	XCR1Rep3	SUGP1Rep1	SUGP1Rep2	SUGP1Rep3	NTC_vs_SUGP1_genetype	NTC_vs_SUGP1_deltapsi	NTC_vs_SUGP1_pval	NTC_vs_SUGP1_FDR	XCR1_vs_SUGP1_genetype	XCR1_vs_SUGP1_deltapsi	XCR1_vs_SUGP1_pval	XCR1_vs_SUGP1_FDR	NTC_vs_XCR1_genetype	NTC_vs_XCR1_deltapsi	NTC_vs_XCR1_pval	NTC_vs_XCR1_FDR	NTC_vs_SUGP1_Significant	XCR1_vs_SUGP1_Significant	NTC_vs_XCR1_Significant
ENSG00000214114.8	ENSG00000214114	MYCBP	0.75	0.701	0.735	0.693	0.757	0.791	0.52	0.537	0.576	TUTR	-0.185	2.85e-05	0.00862	TUTR	-0.203	0.000182	0.0262	TUTR	0.018	0.494	0.822	TRUE	TRUE	FALSE
ENSG00000164088.17	ENSG00000164088	PPM1M	0.97	0.991	0.956	0.967	0.991	0.935	0.826	0.777	0.761	TUTR	-0.184	2.87e-05	0.00862	TUTR	-0.176	8.65e-05	0.0146	TUTR	-0.008	0.613	0.883	TRUE	TRUE	FALSE
ENSG00000135272.10	ENSG00000135272	MDFIC	0.422	0.407	0.419	0.421	0.412	0.43	0.294	0.306	0.289	mixed	-0.12	3.16e-07	0.000298	mixed	-0.125	3.57e-07	0.000296	mixed	0.005	0.391	0.765	TRUE	TRUE	FALSE
ENSG00000104299.14	ENSG00000104299	INTS9	0.965	0.962	0.978	0.943	0.97	0.959	0.773	0.799	0.75	TUTR	-0.194	2.02e-06	0.000916	TUTR	-0.183	4.6e-06	0.00264	TUTR	-0.011	0.178	0.6	TRUE	TRUE	FALSE
ENSG00000155096.13	ENSG00000155096	AZIN1	0.486	0.499	0.503	0.497	0.498	0.497	0.452	0.43	0.439	TUTR	-0.056	9.8e-05	0.0154	TUTR	-0.057	1.96e-05	0.00783	TUTR	0.001	0.752	0.937	TRUE	TRUE	FALSE
ENSG00000081377.16	ENSG00000081377	CDC14B	0.707	0.72	0.705	0.676	0.678	0.679	0.61	0.573	0.621	TUTR	-0.11	7.18e-05	0.0133	TUTR	-0.077	0.000432	0.0414	TUTR	-0.033	8.98e-05	0.0341	TRUE	TRUE	FALSE
ENSG00000171448.8	ENSG00000171448	ZBTB26	0.833	0.786	0.829	0.794	0.821	0.847	0.693	0.653	0.724	TUTR	-0.126	0.0006	0.0438	TUTR	-0.131	0.000507	0.0458	TUTR	0.005	0.791	0.949	TRUE	TRUE	FALSE
ENSG00000236287.7	ENSG00000236287	ZBED5	0.279	0.275	0.337	0.293	0.284	0.277	0.626	0.634	0.65	TUTR	0.34	5.61e-07	0.000463	TUTR	0.352	1.55e-09	2.06e-06	TUTR	-0.012	0.472	0.81	TRUE	TRUE	FALSE
ENSG00000134339.8	ENSG00000134339	SAA2	0.148	0.15	0.126	0.152	0.151	0.147	0.237	0.242	0.209	ALE	0.088	9.27e-05	0.015	ALE	0.079	4.91e-05	0.0109	ALE	0.009	0.206	0.634	TRUE	TRUE	FALSE
ENSG00000111671.9	ENSG00000111671	SPSB2	0.854	0.852	0.885	0.871	0.845	0.848	0.769	0.75	0.792	ALE	-0.094	0.000252	0.0261	ALE	-0.085	0.000257	0.0294	ALE	-0.009	0.426	0.783	TRUE	TRUE	FALSE
ENSG00000259431.5	ENSG00000259431	THTPA	0.842	0.84	0.839	0.83	0.827	0.856	0.67	0.617	0.687	TUTR	-0.182	2.36e-05	0.00862	TUTR	-0.18	4.31e-05	0.00986	TUTR	-0.002	0.725	0.928	TRUE	TRUE	FALSE
ENSG00000128829.11	ENSG00000128829	EIF2AK4	0.806	0.79	0.791	0.774	0.752	0.784	0.624	0.618	0.654	mixed	-0.164	1.71e-06	0.000916	mixed	-0.138	1.38e-05	0.00654	mixed	-0.026	0.0213	0.298	TRUE	TRUE	FALSE
ENSG00000140464.19	ENSG00000140464	PML	0.49	0.491	0.509	0.503	0.508	0.519	0.321	0.324	0.334	mixed	-0.171	5.61e-08	0.000124	mixed	-0.184	1.21e-08	1.34e-05	mixed	0.013	0.069	0.44	TRUE	TRUE	FALSE
ENSG00000167840.13	ENSG00000167840	ZNF232	0.195	0.191	0.147	0.169	0.196	0.207	0.517	0.483	0.556	TUTR	0.341	1.93e-06	0.000916	TUTR	0.328	1.44e-06	0.000955	TUTR	0.013	0.417	0.779	TRUE	TRUE	FALSE
ENSG00000101019.21	ENSG00000101019	UQCC1	0.694	0.702	0.689	0.682	0.676	0.676	0.368	0.379	0.323	mixed	-0.338	1.78e-07	0.000235	mixed	-0.321	2.2e-07	0.000208	mixed	-0.017	0.00196	0.136	TRUE	TRUE	FALSE
ENSG00000124222.22	ENSG00000124222	STX16	1	1	1	1	1	0.987	0.915	0.851	0.906	TUTR	-0.109	0.000343	0.0313	TUTR	-0.105	0.00049	0.0458	TUTR	-0.004	0.247	0.644	TRUE	TRUE	FALSE
ENSG00000100239.15	ENSG00000100239	PPP6R2	0.273	0.242	0.254	0.244	0.274	0.271	0.306	0.321	0.318	TUTR	0.059	0.000246	0.0261	TUTR	0.052	0.000623	0.0485	TUTR	0.007	0.54	0.845	TRUE	TRUE	FALSE
ENSG00000074964.16	ENSG00000074964	ARHGEF10L	0.702	0.717	0.739	0.719	0.837	0.651	0.567	0.595	0.626	TUTR	-0.123	0.000179	0.0216	TUTR	-0.14	0.0189	0.22	TUTR	0.017	0.719	0.925	TRUE	FALSE	FALSE
ENSG00000133226.16	ENSG00000133226	SRRM1	1	1	0.974	1	0.898	1	0.936	0.918	0.935	TUTR	-0.061	0.000222	0.0246	TUTR	-0.036	0.226	0.601	TUTR	-0.025	0.391	0.765	TRUE	FALSE	FALSE
ENSG00000197713.14	ENSG00000197713	RPE	0.414	0.435	0.41	0.421	0.353	0.352	0.34	0.31	0.298	TUTR	-0.104	7.88e-05	0.0137	TUTR	-0.059	0.0254	0.255	TUTR	-0.045	0.0552	0.411	TRUE	FALSE	FALSE
ENSG00000204104.11	ENSG00000204104	TRAF3IP1	0.721	0.719	0.755	1	1	0.479	0.455	0.416	0.527	TUTR	-0.266	4.73e-05	0.0116	TUTR	-0.36	0.0386	0.299	TUTR	0.094	0.513	0.837	TRUE	FALSE	FALSE
ENSG00000211456.10	ENSG00000211456	SACM1L	0.911	0.918	0.863	0.83	0.849	1	0.744	0.792	0.772	TUTR	-0.128	0.000253	0.0261	TUTR	-0.124	0.0279	0.265	TUTR	-0.004	0.925	0.985	TRUE	FALSE	FALSE
ENSG00000186001.13	ENSG00000186001	LRCH3	0.485	0.476	0.486	0.447	0.479	0.433	0.424	0.416	0.439	mixed	-0.056	5.43e-05	0.0119	mixed	-0.027	0.0641	0.369	mixed	-0.029	0.0348	0.363	TRUE	FALSE	FALSE
ENSG00000204536.13	ENSG00000204536	CCHCR1	0.887	1	0.872	0.707	0.653	0.596	0.567	0.452	0.516	TUTR	-0.408	4.36e-05	0.0116	TUTR	-0.14	0.00738	0.148	TUTR	-0.268	0.000459	0.0772	TRUE	FALSE	FALSE
ENSG00000106628.10	ENSG00000106628	POLD2	0.441	0.464	0.452	0.458	0.567	0.537	0.525	0.511	0.542	TUTR	0.074	0.000116	0.0173	TUTR	0.005	0.847	0.953	TUTR	0.069	0.0373	0.369	TRUE	FALSE	FALSE
ENSG00000205238.9	ENSG00000205238	SPDYE2	0.144	0.186	0.157	0.159	0.194	#N/A	0.096	0.091	0.087	TUTR	-0.071	0.0003	0.0303	TUTR	-0.085	#N/A	#N/A	TUTR	0.014	#N/A	#N/A	TRUE	FALSE	FALSE
ENSG00000176623.11	ENSG00000176623	RMDN1	0.617	0.621	0.612	0.631	0.593	0.635	0.571	0.563	0.566	mixed	-0.05	1.11e-06	0.000734	mixed	-0.053	0.00215	0.0924	mixed	0.003	0.788	0.948	TRUE	FALSE	FALSE
ENSG00000198722.14	ENSG00000198722	UNC13B	1	1	1	0.855	1	1	0.846	0.817	0.818	TUTR	-0.173	2.54e-07	0.00028	TUTR	-0.125	0.0166	0.209	TUTR	-0.048	0.247	0.644	TRUE	FALSE	FALSE
ENSG00000167113.10	ENSG00000167113	COQ4	0.612	0.584	0.598	0.582	0.597	0.582	0.541	0.538	0.535	ALE	-0.06	6.65e-05	0.0129	ALE	-0.049	1.56e-05	0.0069	ALE	-0.011	0.188	0.608	TRUE	FALSE	FALSE
ENSG00000107672.14	ENSG00000107672	NSMCE4A	0.923	0.941	0.912	0.895	0.893	0.867	0.837	0.866	0.854	ALE	-0.073	0.00018	0.0216	ALE	-0.033	0.0137	0.191	ALE	-0.04	0.00526	0.177	TRUE	FALSE	FALSE
ENSG00000148948.7	ENSG00000148948	LRRC4C	1	0.97	1	0.604	0.86	0.98	0.683	0.683	0.731	TUTR	-0.291	7.01e-07	0.000515	TUTR	-0.116	0.234	0.601	TUTR	-0.175	0.0889	0.479	TRUE	FALSE	FALSE
ENSG00000137693.13	ENSG00000137693	YAP1	0.625	0.617	0.643	0.626	0.561	0.582	0.567	0.559	0.522	TUTR	-0.079	0.000576	0.0435	TUTR	-0.041	0.0701	0.383	TUTR	-0.038	0.0519	0.4	TRUE	FALSE	FALSE
ENSG00000110080.18	ENSG00000110080	ST3GAL4	0.237	0.26	0.23	0.278	0.283	0.347	0.332	0.299	0.34	TUTR	0.082	0.000428	0.0348	TUTR	0.021	0.333	0.68	TUTR	0.061	0.0171	0.28	TRUE	FALSE	FALSE
ENSG00000119686.9	ENSG00000119686	FLVCR2	0.806	0.838	0.813	0.946	0.909	0.887	0.95	0.963	0.96	mixed	0.139	1.79e-06	0.000916	mixed	0.044	0.0183	0.216	mixed	0.095	0.000704	0.097	TRUE	FALSE	FALSE
ENSG00000099364.16	ENSG00000099364	FBXL19	0.731	0.713	0.765	0.754	0.773	0.79	0.816	0.808	0.834	mixed	0.083	0.000661	0.0465	mixed	0.047	0.00309	0.105	mixed	0.036	0.0452	0.387	TRUE	FALSE	FALSE
ENSG00000167925.15	ENSG00000167925	GHDC	0.013	0	0.011	0.013	0.022	0.039	0.048	0.058	0.079	ALE	0.054	0.000378	0.0334	ALE	0.037	0.00662	0.143	ALE	0.017	0.0468	0.389	TRUE	FALSE	FALSE
ENSG00000275895.6	ENSG00000275895	U2AF1L5	0.604	0.662	0.669	0.742	0.418	0.745	0.787	0.8	0.8	TUTR	0.151	7.22e-05	0.0133	TUTR	0.161	0.106	0.448	TUTR	-0.01	0.912	0.981	TRUE	FALSE	FALSE
ENSG00000173276.13	ENSG00000173276	ZBTB21	0.412	0.438	0.456	0.33	0.429	0.417	0.344	0.362	0.367	TUTR	-0.077	0.000393	0.0341	TUTR	-0.034	0.218	0.594	TUTR	-0.043	0.15	0.575	TRUE	FALSE	FALSE
ENSG00000185133.13	ENSG00000185133	INPP5J	0.623	0.735	0.724	0.565	1	1	1	1	1	TUTR	0.306	2.45e-05	0.00862	TUTR	0.145	0.247	0.601	TUTR	0.161	0.216	0.644	TRUE	FALSE	FALSE
ENSG00000088280.18	ENSG00000088280	ASAP3	0.666	0.657	0.587	0.574	0.592	0.606	0.667	0.645	0.687	TUTR	0.029	0.22	0.572	TUTR	0.075	0.000592	0.0472	TUTR	-0.046	0.0675	0.439	FALSE	TRUE	FALSE
ENSG00000116830.11	ENSG00000116830	TTF2	0.521	0.532	0.619	0.532	0.509	0.537	0.451	0.436	0.463	TUTR	-0.107	0.00458	0.117	TUTR	-0.076	0.000123	0.0197	TUTR	-0.031	0.259	0.661	FALSE	TRUE	FALSE
ENSG00000116406.18	ENSG00000116406	EDEM3	0.622	0.753	0.736	0.873	0.794	0.838	0.659	0.645	0.699	TUTR	-0.036	0.337	0.666	TUTR	-0.167	0.000206	0.028	TUTR	0.131	0.0109	0.24	FALSE	TRUE	FALSE
ENSG00000143502.14	ENSG00000143502	SUSD4	0.293	0.365	0.301	0.371	0.355	0.355	0.312	0.311	0.301	mixed	-0.012	0.542	0.807	mixed	-0.052	3.24e-05	0.00827	mixed	0.04	0.0662	0.439	FALSE	TRUE	FALSE
ENSG00000135636.13	ENSG00000135636	DYSF	0.463	1	0.532	0.416	0.389	0.502	1	1	1	TUTR	0.335	0.0425	0.3	TUTR	0.564	4.53e-07	0.000334	TUTR	-0.229	0.138	0.559	FALSE	TRUE	FALSE
ENSG00000114346.13	ENSG00000114346	ECT2	1	1	0.946	0.987	1	1	0.92	0.844	0.847	TUTR	-0.112	0.00307	0.0977	TUTR	-0.126	0.000585	0.0472	TUTR	0.014	0.381	0.761	FALSE	TRUE	FALSE
ENSG00000114450.9	ENSG00000114450	GNB4	0.654	0.6	0.638	0.626	0.612	0.638	0.571	0.558	0.575	TUTR	-0.063	0.00272	0.094	TUTR	-0.057	0.000152	0.0229	TUTR	-0.006	0.713	0.922	FALSE	TRUE	FALSE
ENSG00000090530.9	ENSG00000090530	P3H2	0.094	0.121	0.067	0.165	0.125	0.154	0.091	0.087	0.083	TUTR	-0.007	0.591	0.83	TUTR	-0.061	0.000553	0.0472	TUTR	0.054	0.0116	0.245	FALSE	TRUE	FALSE
ENSG00000181315.10	ENSG00000181315	ZNF322	0.574	0.53	0.607	0.61	0.598	0.618	0.556	0.532	0.558	TUTR	-0.021	0.288	0.624	TUTR	-0.06	0.000223	0.028	TUTR	0.039	0.0757	0.455	FALSE	TRUE	FALSE
ENSG00000124688.13	ENSG00000124688	MAD2L1BP	0.636	0.621	1	1	1	0.873	0.673	0.588	0.551	TUTR	-0.148	0.191	0.541	TUTR	-0.354	0.000145	0.0224	TUTR	0.206	0.09	0.48	FALSE	TRUE	FALSE
ENSG00000048392.11	ENSG00000048392	RRM2B	0.515	0.449	0.513	0.525	0.536	0.529	0.486	0.484	0.463	TUTR	-0.014	0.444	0.749	TUTR	-0.052	0.000125	0.0197	TUTR	0.038	0.0685	0.439	FALSE	TRUE	FALSE
ENSG00000204149.10	ENSG00000204149	AGAP6	0.06	0.071	0.077	0.069	0.049	0.058	0.11	0.116	0.109	TUTR	0.043	4.39e-05	0.0116	TUTR	0.053	2.48e-05	0.00783	TUTR	-0.01	0.122	0.539	FALSE	TRUE	FALSE
ENSG00000107902.13	ENSG00000107902	LHPP	0.683	0.638	0.702	0.675	0.65	0.677	0.499	0.583	0.513	ALE	-0.142	0.00109	0.0632	ALE	-0.135	0.000597	0.0472	ALE	-0.007	0.683	0.911	FALSE	TRUE	FALSE
ENSG00000129083.12	ENSG00000129083	COPB1	0.315	0.343	0.363	0.344	0.365	0.374	0.301	0.299	0.297	TUTR	-0.041	0.00834	0.156	TUTR	-0.062	8.83e-05	0.0146	TUTR	0.021	0.159	0.584	FALSE	TRUE	FALSE
ENSG00000088986.10	ENSG00000088986	DYNLL1	0.809	0.814	0.817	0.816	0.806	0.799	0.849	0.861	0.868	mixed	0.046	4.9e-05	0.0116	mixed	0.052	7.9e-05	0.0142	mixed	-0.006	0.187	0.607	FALSE	TRUE	FALSE
ENSG00000100441.9	ENSG00000100441	KHNYN	0.645	0.641	0.618	0.66	0.634	0.65	0.583	0.601	0.596	TUTR	-0.042	0.00157	0.0716	TUTR	-0.055	0.000224	0.028	TUTR	0.013	0.181	0.602	FALSE	TRUE	FALSE
ENSG00000179151.11	ENSG00000179151	EDC3	0.539	0.503	0.551	0.541	0.559	0.536	0.508	0.48	0.484	mixed	-0.04	0.021	0.23	mixed	-0.054	0.000643	0.0485	mixed	0.014	0.296	0.696	FALSE	TRUE	FALSE
ENSG00000136490.8	ENSG00000136490	LIMD2	0.647	0.683	0.627	0.631	0.615	0.645	0.697	0.682	0.679	TUTR	0.034	0.0456	0.307	TUTR	0.056	0.000366	0.0385	TUTR	-0.022	0.178	0.6	FALSE	TRUE	FALSE
ENSG00000154240.16	ENSG00000154240	CEP112	0.593	0.519	0.471	0.574	0.555	0.55	0.513	0.499	0.488	mixed	-0.028	0.366	0.691	mixed	-0.06	0.000245	0.0294	mixed	0.032	0.301	0.699	FALSE	TRUE	FALSE
ENSG00000176155.18	ENSG00000176155	CCDC57	0.622	0.625	0.646	0.62	0.62	0.612	0.66	0.696	0.678	mixed	0.047	0.00298	0.0977	mixed	0.061	0.000283	0.0314	mixed	-0.014	0.07	0.442	FALSE	TRUE	FALSE
ENSG00000170677.5	ENSG00000170677	SOCS6	0.297	0.23	0.256	0.28	0.299	0.285	0.233	0.238	0.24	TUTR	-0.024	0.167	0.516	TUTR	-0.051	2.75e-05	0.00793	TUTR	0.027	0.138	0.559	FALSE	TRUE	FALSE
ENSG00000179913.10	ENSG00000179913	B3GNT3	0.972	#N/A	0.977	1	0.988	0.996	0.927	0.952	0.95	TUTR	-0.031	#N/A	#N/A	TUTR	-0.052	0.000223	0.028	TUTR	0.021	#N/A	#N/A	FALSE	TRUE	FALSE
ENSG00000132669.12	ENSG00000132669	RIN2	0.815	0.707	0.753	0.806	0.806	0.815	0.752	0.731	0.724	TUTR	-0.022	0.405	0.719	TUTR	-0.073	3.2e-05	0.00827	TUTR	0.051	0.0831	0.471	FALSE	TRUE	FALSE
ENSG00000196459.13	ENSG00000196459	TRAPPC2	0.691	0.636	0.684	0.682	0.676	0.679	0.629	0.63	0.6	mixed	-0.05	0.0162	0.21	mixed	-0.059	0.000214	0.028	mixed	0.009	0.547	0.849	FALSE	TRUE	FALSE
ENSG00000173542.8	ENSG00000173542	MOB1B	0.572	0.552	0.559	0.673	0.633	0.654	0.576	0.596	0.63	TUTR	0.04	0.0222	0.235	TUTR	-0.052	0.0127	0.184	TUTR	0.092	7.4e-05	0.0341	FALSE	FALSE	TRUE
ENSG00000108474.16	ENSG00000108474	PIGL	0.429	0.42	0.404	0.339	0.34	0.351	0.372	0.267	0.311	mixed	-0.101	0.00556	0.13	mixed	-0.026	0.308	0.658	mixed	-0.075	1.85e-05	0.0135	FALSE	FALSE	TRUE
ENSG00000176658.16	ENSG00000176658	MYO1D	0.48	0.5	0.49	0.563	0.559	0.54	0.546	0.508	0.571	mixed	0.052	0.0128	0.191	mixed	-0.012	0.453	0.754	mixed	0.064	8.25e-05	0.0341	FALSE	FALSE	TRUE
ENSG00000189042.13	ENSG00000189042	ZNF567	0.031	0.046	0.04	0.1	0.089	0.097	0.053	0.031	0.103	ALE	0.023	0.218	0.57	ALE	-0.033	0.0962	0.428	ALE	0.056	8.09e-06	0.0125	FALSE	FALSE	TRUE
ENSG00000087076.8	ENSG00000087076	HSD17B14	0.811	0.822	0.808	0.741	0.739	0.75	0.726	0.804	0.764	TUTR	-0.049	0.0325	0.276	TUTR	0.022	0.275	0.627	TUTR	-0.071	2.05e-06	0.00454	FALSE	FALSE	TRUE
